# Deciphering the mechanism underlying circRNA-mediated immune responses of western honeybees to *Nosema ceranae* infection

**DOI:** 10.1101/2020.10.25.353938

**Authors:** Huazhi Chen, Yu Du, Zhiwei Zhu, Jie Wang, Dingding Zhou, Yuanchan Fan, Haibin Jiang, Xiaoxue Fan, Cuiling Xiong, Yanzhen Zheng, Dafu Chen, Rui Guo

**Author notes:** These authors contributed equally to this work (Huazhi Chen, Yu Du).

## Abstract

*Nosema ceranae* is a widespread fungal parasite for adult honeybees, severely damaging bee health and sustainable development of apiculture. Circular RNAs (circRNAs) are a class of newly discovered noncoding RNAs (ncRNAs) that regulate a number of biological processes such as immune defense and development. In this current work, based on previously obtained whole transcriptome data, 8 199 and 8 711 circRNAs were predicted from the midguts of *Apis mellifera ligustica* workers at 7 days (AmT1) and 10 days (AmT2) post inoculation (dpi) with *N. ceranae* using bioinformatics. Additionally, in combination with transcriptome data from uninfected midguts (AmCK1 and AmCK2) (Xiong et al., 2018), 4 464 circRNAs were found to be shared by the aforementioned four groups, whereas the numbers of specifically transcribed circRNAs in each group were 1 389, 1 696, 1 019 and 1 871, respectively. Furthermore, 10 226 circRNAs were homologous to *Apis cerana cerana* circRNAs, while 20 circRNAs had homology with *Homo sapiens* circRNAs; in addition, 16 circRNAs were highly conserved in these three species. Differential expression analysis showed that 168 (306) differentially expressed circRNAs (DEcircRNAs) were identified in AmCK1 vs AmT1 (AmCK2 vs AmT2) comparison group, including 61 (143) upregulated circRNAs and 107 (163) downregulated circRNAs. Moreover, RT-qPCR results showed that the expression trend of eight DEcircRNAs was consistent with that of the transcriptome dataset. Based on GO database annotation, we observed that source genes of DEcircRNAs in AmCK1 vs AmT1 (AmCK2 vs AmT2) were engaged in 27 (35) functional terms, including two (two) cell renewal-associated terms, seven (seven) cell structure-associated terms, and one (one) immunity-associated terms. Additionally, DEcircRNA source genes in AmCK1 vs AmT1 were involved in two cell renewal-related pathways, Hippo and Wnt signaling pathways, and three carbohydrate metabolism-related pathways, galactose metabolism, starch and sucrose metabolism, fructose and mannose metabolism, only one energy metabolism-related pathway (oxidative phosphorylation pathway), three cellular immune-related pathways, endocytosis, phagosome, and lysosome, and a humoral immune-related pathway (FoxO signaling pathway). In AmCK2 vs AmT2 comparison group, more source genes of DEcircRNAs were associated with the abovementioned pathways relative to cell renewal, carbohydrate metabolism, and cellular and humoral immune pathways. In addition, 122 (234) DEcircRNAs in the host midgut at 7 dpi (10 dpi) with *N. ceranae* targeted 82 (106) miRNAs. Furthermore, 75 (103) miRNAs targeted by 86 (178) DEcircRNAs in AmCK1 vs AmT1 (AmCK2 vs AmT2) further bound to 215 (305) mRNAs. These targets could be annotated as an array of functional terms and pathways related to cellular renewal, cellular structure, carbohydrate and energy metabolism, and cellular and humoral immunity. In a word, we for the first time explored immune responses mediated by DEcircRNAs in the midguts of *A. m. ligustica* workers to *N. ceranae* infection. Our data provide a foundation for clarifying the molecular mechanism underlying immune response of western honeybee to *N. ceranae* invasion, but also a new insight into further understanding the host-pathogen interaction during bee microsporidiosis.
