## Supplementary material for "Deciphering the mechanism underlying circRNA-mediated immune responses of western honeybees to *Nosema ceranae* infection": Table S3

### Sheet: Sheet1
Table S3 DEcircRNAs in AmCK1 vs AmT1 comparison group
id	AmCK1_count	AmT1_count	AmCK1_RPM	AmT1_RPM	log2(Fold change)	P value	significant	source_gene	chr	strand	genomic_start	genomic_end	spliced_length	annot_type
novel_circ_000007	8	17	114.926	273.972	1.25333	0.0296802	yes	ncbi_100578031	NC_007070.3	+	373057	373756	403	annot_exons
novel_circ_000030	5.5	0.666667	79.9609	8.73446	-3.1945	0.0362756	yes	ncbi_410771	NC_007070.3	-	903040	903778	478	annot_exons
novel_circ_000322	31	12	449.878	185.787	-1.27588	0.0169344	yes	ncbi_410758	NC_007070.3	-	3411241	3425025	405	annot_exons
novel_circ_000429	3.5	0	51.0643	0.001	-15.64	0.0352321	yes	ncbi_410043	NC_007070.3	+	5764000	5764150	151	antisense
novel_circ_000499	11	3.33333	157.941	51.8343	-1.6074	0.0269792	yes	ncbi_409383	NC_007070.3	+	7152863	7163582	449	annot_exons
novel_circ_000626	1	5.33333	14.4483	89.944	2.63813	0.0338017	yes	ncbi_550645	NC_007070.3	+	7618241	7623443	1751	annot_exons
novel_circ_000663	21.5	38	313.445	658.958	1.07198	0.0439136	yes	ncbi_725318	NC_007070.3	-	7952798	7954141	1051	annot_exons
novel_circ_000696	1.5	7.66667	21.8375	124.596	2.51237	0.0112973	yes	ncbi_410732	NC_007070.3	+	9532157	9534085	1656	annot_exons
novel_circ_000700	4.5	0	63.5315	0.001	-15.9552	0.0495343	yes	ncbi_408602	NC_007070.3	-	9548909	9549318	410	one_exon
novel_circ_000701	3.5	0	51.0643	0.001	-15.64	0.0351973	yes	ncbi_408602	NC_007070.3	-	9548909	9549770	707	annot_exons
novel_circ_000705	133	42.3333	1948.7	723.516	-1.42941	0.0222121	yes	ncbi_408602	NC_007070.3	-	9619184	9619591	322	annot_exons
novel_circ_000873	7.5	0.333333	110.839	4.36723	-4.6656	0.0187385	yes	ncbi_410725	NC_007070.3	+	12857545	12860295	429	annot_exons
novel_circ_000878	0	3.66667	0.001	67.3085	16.0385	0.0369671	yes	ncbi_726060	NC_007070.3	-	12874097	12874986	694	annot_exons
novel_circ_001137	8.5	2.33333	123.306	42.8136	-1.5261	0.0463803	yes	ncbi_411982	NC_007070.3	+	17373441	17374539	805	annot_exons
novel_circ_001195	14.5	28.6667	209.665	481.561	1.19963	0.00621166	yes	ncbi_100578870	NC_007070.3	+	17910184	17911203	1020	exon_intron
novel_circ_001263	0	3.66667	0.001	61.755	15.9143	0.0166902	yes	ncbi_724991	NC_007070.3	+	19742556	19751539	1022	annot_exons
novel_circ_001343	18	33.3333	261.06	574.467	1.13784	0.0180323	yes	ncbi_408576	NC_007070.3	-	20818548	20818899	352	one_exon
novel_circ_001431	23	7	335.282	112.79	-1.57174	0.0117877	yes	ncbi_726349	NC_007070.3	+	22158570	22159551	153	annot_exons
novel_circ_001462	0	4.33333	0.001	66.4085	16.0191	0.0148902	yes	ncbi_413575	NC_007070.3	-	22171048	22171217	170	one_exon
novel_circ_001607	0	3.33333	0.001	61.1322	15.8996	0.0398075	yes	ncbi_107964980	NC_007070.3	-	23196799	23198223	1425	exon_intron
novel_circ_001614	2.5	7	35.6255	122.887	1.78635	0.0342696	yes	ncbi_552142	NC_007070.3	+	23537514	23546401	2339	annot_exons
novel_circ_001701	2	11	29.5569	184.802	2.64441	0.00606565	yes	ncbi_107965663	NC_007070.3	-	25011757	25012183	427	one_exon
novel_circ_001775	5	0	72.5716	0.001	-16.1471	0.00660372	yes	ncbi_100577142	NC_007070.3	+	26746444	26748437	827	exon_intron
novel_circ_001905	5.5	0.666667	78.9703	11.6795	-2.75733	0.0374083	yes	ncbi_724199	NC_007070.3	-	27255527	27255697	171	one_exon
novel_circ_001978	9	1.66667	128.054	29.9981	-2.0938	0.0381767	yes	ncbi_725725	NC_007070.3	+	27272463	27272681	219	one_exon
novel_circ_002018	6.5	1	92.7583	13.1017	-2.82372	0.0432154	yes	ncbi_107965269	NC_007070.3	+	28212231	28212716	402	annot_exons
novel_circ_002040	9	1.33333	130.035	22.6858	-2.51903	0.0022934	yes	ncbi_725081	NC_007070.3	+	28592678	28596401	244	annot_exons
novel_circ_002042	15	25.6667	216.064	433.547	1.00473	0.030888	yes	ncbi_725081	NC_007070.3	+	28592678	28609295	762	annot_exons
novel_circ_002043	13	32.3333	187.167	549.333	1.55335	0.000384679	yes	ncbi_725081	NC_007070.3	+	28592678	28622237	1219	annot_exons
novel_circ_002136	0.5	5	7.05906	85.9134	3.60534	0.0155599	yes	ncbi_724736	NC_007071.3	-	2759159	2763821	4663	intronic
novel_circ_002201	4.5	10.6667	64.8522	173.535	1.42	0.0347534	yes	ncbi_410895	NC_007071.3	+	4340924	4344543	1869	annot_exons
novel_circ_002502	4.5	11	65.1824	178.239	1.45126	0.0247271	yes	ncbi_410860	NC_007071.3	+	10754647	10755070	424	one_exon
novel_circ_002505	3.5	0	51.0643	0.001	-15.64	0.0351781	yes	ncbi_410860	NC_007071.3	+	10758506	10761822	852	annot_exons
novel_circ_002557	11.5	0.333333	164.009	6.97569	-4.5553	7.3e-05	yes	ncbi_102655330	NC_007071.3	-	11179758	11182616	374	annot_exons
novel_circ_002611	0	4.33333	0.001	69.3536	16.0817	0.0121416	yes	ncbi_408685	NC_007071.3	+	11684858	11686667	1339	annot_exons
novel_circ_002726	4	0	57.7932	0.001	-15.8186	0.0219026	yes	ncbi_551167	NC_007071.3	+	12883320	12884401	712	annot_exons
novel_circ_002729	15.5	5	221.802	77.4148	-1.51859	0.0453677	yes	ncbi_551167	NC_007071.3	-	12884063	12884532	470	antisense
novel_circ_002938	12	3.66667	174.04	59.9459	-1.53768	0.0354646	yes	ncbi_408676	NC_007071.3	+	14084905	14091158	933	annot_exons
novel_circ_002958	19.5	4.66667	281.907	80.4102	-1.80977	0.000846079	yes	ncbi_408677	NC_007071.3	-	14119176	14120296	503	annot_exons
novel_circ_003084	9.5	2.33333	137.094	40.2051	-1.76971	0.0172536	yes	ncbi_409034	NC_007071.3	-	15003778	15004512	735	exon_intron
novel_circ_003136	2.5	10.3333	36.616	162.815	2.15269	0.0048452	yes	ncbi_408652	NC_007071.3	-	15385500	15388937	2667	annot_exons
novel_circ_003194	5.5	0.666667	80.2911	11.3429	-2.82345	0.0367186	yes	ncbi_413416	NC_007072.3	+	56664	64027	1942	annot_exons
novel_circ_003208	24.5	5	354.809	77.4148	-2.19636	0.000370473	yes	ncbi_411365	NC_007072.3	-	261931	264634	491	annot_exons
novel_circ_003341	5	0	71.9113	0.001	-16.1339	0.00636396	yes	ncbi_409130	NC_007072.3	+	2479316	2479874	235	annot_exons
novel_circ_003378	9	1.66667	132.016	26.2537	-2.33011	0.0239667	yes	ncbi_552193	NC_007072.3	-	3692606	3693623	358	annot_exons
novel_circ_003381	6.5	1.33333	94.079	23.0224	-2.03083	0.0320327	yes	ncbi_552193	NC_007072.3	-	3693351	3694618	452	annot_exons
novel_circ_003437	4	11.3333	58.1233	191.778	1.72225	0.0202057	yes	ncbi_724603	NC_007072.3	+	4897447	4898269	509	annot_exons
novel_circ_003542	7.5	1.33333	108.527	18.9415	-2.51844	0.0133436	yes	ncbi_409644	NC_007072.3	-	7156723	7157395	494	annot_exons
novel_circ_003554	7.5	1.33333	108.197	21.5499	-2.32791	0.0103429	yes	ncbi_410007	NC_007072.3	+	7226939	7227940	712	annot_exons
novel_circ_003621	2.5	8	35.6255	132.245	1.89223	0.0151773	yes	ncbi_408740	NC_007072.3	+	8322257	8335226	864	annot_exons
novel_circ_004111	5.5	1	79.6307	17.1827	-2.21237	0.0467941	yes	ncbi_102654975	NC_007073.3	-	6071966	6076098	4133	intronic
novel_circ_004247	5	0.333333	72.9018	4.36723	-4.06116	0.0273156	yes	ncbi_409051	NC_007073.3	+	9082314	9115243	15067	annot_exons
novel_circ_004371	28.5	49.3333	408.97	820.57	1.00463	0.0101324	yes	ncbi_726855	NC_007073.3	-	9261681	9261890	210	one_exon
novel_circ_004377	7.5	19	107.867	317.173	1.55602	0.0018946	yes	ncbi_726855	NC_007073.3	-	9261696	9261890	195	one_exon
novel_circ_004418	6.5	0.666667	93.4186	8.73446	-3.41892	0.0114471	yes	ncbi_726855	NC_007073.3	-	9261997	9262086	90	one_exon
novel_circ_004419	21	8	304.074	127.028	-1.25928	0.0156753	yes	ncbi_726855	NC_007073.3	+	9261997	9262086	90	antisense
novel_circ_004593	11	3	156.95	48.603	-1.69119	0.0356763	yes	ncbi_411018	NC_007073.3	+	10718419	10720649	2102	annot_exons
novel_circ_004676	0	4.66667	0.001	65.5588	16.0005	0.0429841	yes	NA	NC_007073.3	-	12280108	12280672	565	intergenic
novel_circ_004821	0	4.33333	0.001	72.7614	16.1509	0.0108259	yes	ncbi_413128	NC_007074.3	-	4672664	4674021	678	annot_exons
novel_circ_005014	6.5	0.333333	93.0884	5.83976	-3.99462	0.00498717	yes	ncbi_413021	NC_007074.3	+	6387903	6389913	1233	annot_exons
novel_circ_005159	7.5	0	108.197	0.001	-16.7233	0.000166083	yes	ncbi_411114	NC_007074.3	+	9909473	9926748	774	annot_exons
novel_circ_005286	35	14.3333	506.351	235.963	-1.10157	0.00594154	yes	ncbi_408862	NC_007074.3	+	12504896	12507315	2420	exon_intron
novel_circ_005450	4.5	0	65.1824	0.001	-15.9922	0.0110648	yes	ncbi_725552	NC_007074.3	-	13453390	13453983	386	annot_exons
novel_circ_005469	0.5	5.33333	7.05906	94.6982	3.74579	0.0167101	yes	ncbi_413012	NC_007074.3	-	13766607	13768321	1381	exon_intron
novel_circ_005478	1.5	7.66667	22.1677	124.596	2.49072	0.0139643	yes	ncbi_409727	NC_007074.3	-	13819523	13825341	2688	annot_exons
novel_circ_005829	16	5.33333	228.861	80.6461	-1.5048	0.0451185	yes	ncbi_725964	NC_007075.3	-	4994809	5037136	3709	annot_exons
novel_circ_005841	5.5	0.666667	80.2911	10.207	-2.97568	0.0365758	yes	ncbi_725964	NC_007075.3	-	5024187	5037136	2214	annot_exons
novel_circ_005939	2	12.6667	29.2268	215.263	2.88074	9.55e-05	yes	ncbi_409291	NC_007075.3	+	6902185	6904614	1404	annot_exons
novel_circ_006005	3	9	44.0052	162.806	1.88741	0.0324054	yes	ncbi_411175	NC_007075.3	-	8619715	8620259	545	one_exon
novel_circ_006027	18	7.66667	260.73	123.796	-1.07459	0.0436707	yes	ncbi_408887	NC_007075.3	-	8977456	8979403	827	annot_exons
novel_circ_006106	5.5	0.333333	79.9609	6.97569	-3.51889	0.0137263	yes	ncbi_724220	NC_007075.3	-	10570546	10571885	439	annot_exons
novel_circ_006153	11.5	3	166.981	54.1565	-1.62448	0.0206079	yes	ncbi_410159	NC_007075.3	-	12165746	12169503	1079	annot_exons
novel_circ_006247	19.5	7	283.227	105.764	-1.42111	0.0267232	yes	ncbi_409707	NC_007075.3	+	15365033	15369892	508	annot_exons
novel_circ_006342	20.5	7.66667	298.006	131.958	-1.17526	0.0304832	yes	ncbi_552419	NC_007075.3	+	16740128	16740762	363	annot_exons
novel_circ_006386	18	4	258.749	68.3941	-1.91961	0.00167446	yes	ncbi_413159	NC_007075.3	+	17362353	17426636	623	annot_exons
novel_circ_006432	4.5	0	65.1824	0.001	-15.9922	0.0110447	yes	ncbi_102656466	NC_007076.3	-	1177390	1189584	12195	antisense
novel_circ_006436	4.5	0.333333	64.522	4.36723	-3.885	0.0426573	yes	ncbi_408953	NC_007076.3	+	1187844	1196306	2065	exon_intron
novel_circ_006588	8	2.33333	116.577	37.2601	-1.64558	0.0475519	yes	ncbi_107964757	NC_007076.3	-	2933755	2936320	2566	exon_intron
novel_circ_006661	6.5	1	93.0884	15.7102	-2.5669	0.0249259	yes	ncbi_724704	NC_007076.3	-	4182385	4183580	1196	one_exon
novel_circ_006731	32.5	14	469.074	224.907	-1.06049	0.0102723	yes	ncbi_727091	NC_007076.3	+	6957871	6971380	1306	annot_exons
novel_circ_006925	2.5	22.3333	35.2953	376.159	3.4138	2.4e-06	yes	ncbi_412810	NC_007076.3	-	9316186	9317953	1028	annot_exons
novel_circ_007310	4	0	57.1328	0.001	-15.802	0.0295838	yes	ncbi_406122	NC_007076.3	-	11317383	11318609	1227	antisense
novel_circ_007316	7.5	1.33333	109.188	22.6858	-2.26695	0.0170831	yes	ncbi_406122	NC_007076.3	+	11317400	11317610	211	one_exon
novel_circ_007413	3	9	43.3449	147.281	1.76464	0.0249889	yes	ncbi_408897	NC_007076.3	+	13211021	13211733	469	annot_exons
novel_circ_008326	3.5	0	51.3945	0.001	-15.6493	0.0492835	yes	ncbi_725803	NC_007077.3	-	5374610	5374936	327	intronic
novel_circ_008338	5	0.666667	72.2415	10.207	-2.82327	0.0432954	yes	ncbi_411257	NC_007077.3	+	5374626	5374996	371	one_exon
novel_circ_008345	5	0.666667	72.2415	10.207	-2.82327	0.0432492	yes	ncbi_411257	NC_007077.3	+	5374628	5374998	371	one_exon
novel_circ_008439	17.5	6.66667	251.689	115.575	-1.12282	0.044157	yes	ncbi_725803	NC_007077.3	-	5374793	5375224	432	intronic
novel_circ_008608	6.5	1	93.0884	18.6552	-2.31902	0.0488812	yes	ncbi_411257	NC_007077.3	+	5374979	5375315	337	one_exon
novel_circ_008635	4.5	0	65.8428	0.001	-16.0067	0.018062	yes	ncbi_411257	NC_007077.3	+	5374999	5375463	465	one_exon
novel_circ_008813	3	11	43.0147	178.239	2.05091	0.00324122	yes	ncbi_408963	NC_007077.3	-	5915138	5927283	561	annot_exons
novel_circ_008870	4	11	57.7932	180.721	1.6448	0.0277458	yes	ncbi_551261	NC_007077.3	-	6431242	6432689	965	annot_exons
novel_circ_008945	0.5	5.66667	7.38924	93.1753	3.65645	0.00683402	yes	ncbi_102656498	NC_007077.3	+	7432884	7435199	1390	exon_intron
novel_circ_008989	11.5	2.33333	168.302	39.0692	-2.10695	0.0226473	yes	ncbi_411277	NC_007077.3	-	7680633	7683173	474	annot_exons
novel_circ_009179	8.5	2.33333	122.976	36.4607	-1.75396	0.0319063	yes	ncbi_411288	NC_007077.3	+	12247837	12250701	280	annot_exons
novel_circ_009180	6.5	1.33333	94.7393	18.9415	-2.32242	0.0498526	yes	ncbi_411288	NC_007077.3	+	12282023	12284672	324	annot_exons
novel_circ_009287	5	0.333333	71.2509	5.83976	-3.60893	0.0350036	yes	ncbi_409843	NC_007077.3	-	13402600	13411165	1440	annot_exons
novel_circ_009306	2	6	28.2362	99.3517	1.815	0.0416752	yes	ncbi_409843	NC_007077.3	-	13427053	13429136	835	annot_exons
novel_circ_009330	8	1.33333	116.577	21.8865	-2.41317	0.013973	yes	ncbi_411237	NC_007077.3	+	13474408	13474855	367	annot_exons
novel_circ_009377	6.5	0.666667	95.7299	10.207	-3.22941	0.0341535	yes	ncbi_413382	NC_007078.3	-	741598	744280	2683	antisense
novel_circ_009402	8	0.333333	114.926	6.97569	-4.04223	0.000590602	yes	ncbi_724787	NC_007078.3	-	1447423	1448619	793	annot_exons
novel_circ_009444	3.5	9	50.7341	145.683	1.5218	0.0313857	yes	ncbi_409024	NC_007078.3	-	3920620	3925231	1953	annot_exons
novel_circ_009460	5	0.666667	72.2415	11.3429	-2.67103	0.0436455	yes	ncbi_412091	NC_007078.3	-	4509597	4511088	395	annot_exons
novel_circ_009484	3.5	0	51.0643	0.001	-15.64	0.0351803	yes	ncbi_409515	NC_007078.3	+	5039135	5039944	810	antisense
novel_circ_009626	46	17.6667	665.282	284.979	-1.22311	0.0100024	yes	ncbi_409006	NC_007078.3	-	7473557	7474386	587	annot_exons
novel_circ_009750	1	5	14.7785	84.7775	2.52018	0.0459652	yes	ncbi_411297	NC_007078.3	-	9991195	9992561	578	annot_exons
novel_circ_009885	16.5	5.66667	239.552	89.7675	-1.41608	0.0213356	yes	ncbi_725336	NC_007078.3	+	10817191	10817617	427	intronic
novel_circ_009951	2	7.33333	28.8966	116.484	2.01116	0.0157466	yes	ncbi_102654285	NC_007079.3	-	2593374	2608717	15344	exon_intron
novel_circ_010176	50.5	13.3333	729.474	238.849	-1.61076	0.000973475	yes	ncbi_107965062	NC_007079.3	+	6597947	6618978	905	annot_exons
novel_circ_010263	12	1.33333	173.379	24.1584	-2.84334	0.000417858	yes	ncbi_724333	NC_007079.3	+	8104438	8105278	841	exon_intron
novel_circ_010335	4	0	58.4535	0.001	-15.835	0.0301846	yes	ncbi_409649	NC_007079.3	-	9014499	9014975	477	antisense
novel_circ_010371	4.5	0	66.5031	0.001	-16.0211	0.0487934	yes	ncbi_409650	NC_007079.3	+	9025223	9025414	192	one_exon
novel_circ_010381	15.5	4.66667	224.444	80.0736	-1.48695	0.0082301	yes	ncbi_100577980	NC_007079.3	+	9091339	9123021	717	annot_exons
novel_circ_010563	6	0.333333	87.0199	6.97569	-3.64094	0.00701126	yes	NA	NC_007079.3	+	11488819	11491069	2251	intergenic
novel_circ_010684	0.5	5	7.38924	80.3599	3.44298	0.0236905	yes	ncbi_725614	NC_007080.3	-	916962	917471	510	one_exon
novel_circ_010995	1.5	7	22.1677	106.9	2.26973	0.0344534	yes	ncbi_100577879	NC_007080.3	+	9129962	9143873	329	annot_exons
novel_circ_011044	18	7	260.73	105.764	-1.30171	0.0389089	yes	ncbi_726913	NC_007080.3	-	10858202	10858672	375	annot_exons
novel_circ_011088	4	10	57.463	178.516	1.63535	0.0341593	yes	ncbi_410352	NC_007080.3	-	11659095	11729331	61497	exon_intron
novel_circ_011160	0.5	6.66667	7.38924	123.737	4.06571	0.00455473	yes	ncbi_551073	NC_007080.3	+	12644557	12647439	738	annot_exons
novel_circ_011168	4	0	57.7932	0.001	-15.8186	0.0218441	yes	ncbi_409070	NC_007080.3	-	12701356	12702490	904	annot_exons
novel_circ_011173	74.5	25	1067.32	390.566	-1.45035	0.00398271	yes	ncbi_724460	NC_007080.3	+	12786201	12787148	948	one_exon
novel_circ_011217	5.5	1	79.6307	17.1827	-2.21237	0.046745	yes	ncbi_409184	NC_007080.3	-	13413635	13414169	372	annot_exons
novel_circ_011463	2	6	28.8966	94.9341	1.71603	0.047955	yes	ncbi_408372	NC_007081.3	+	2367292	2459507	1579	annot_exons
novel_circ_011510	0.5	5	7.05906	75.4796	3.41854	0.0382949	yes	ncbi_409439	NC_007081.3	-	4682792	4682941	150	antisense
novel_circ_011573	7.5	2	107.537	30.621	-1.81224	0.048685	yes	ncbi_724292	NC_007081.3	-	6571380	6572144	765	antisense
novel_circ_011587	4	0	58.7837	0.001	-15.8431	0.0421222	yes	ncbi_724292	NC_007081.3	+	6733614	6735865	2252	exon_intron
novel_circ_011772	3	8.66667	43.3449	149.604	1.78721	0.0246197	yes	ncbi_410398	NC_007081.3	+	9782540	9783996	1165	annot_exons
novel_circ_012025	55.5	24.3333	802.045	386.923	-1.05164	0.00773301	yes	ncbi_102654964	NC_007082.3	-	1844249	1845027	586	annot_exons
novel_circ_012037	12.5	1.33333	179.118	25.6309	-2.80495	0.000827609	yes	ncbi_552209	NC_007082.3	+	2059697	2061354	387	annot_exons
novel_circ_012316	3	7.66667	44.0052	127.877	1.53901	0.0454532	yes	ncbi_408423	NC_007082.3	+	4968639	4980803	2123	annot_exons
novel_circ_012319	0	3	0.001	53.0206	15.6943	0.0488548	yes	ncbi_408423	NC_007082.3	+	4968639	4988131	3121	annot_exons
novel_circ_012338	5	14	72.9018	242.03	1.73116	0.00819169	yes	ncbi_408423	NC_007082.3	+	4977849	4980803	310	annot_exons
novel_circ_012352	8	16	114.926	262.217	1.19006	0.026087	yes	ncbi_408421	NC_007082.3	+	5242709	5244500	1088	annot_exons
novel_circ_012545	8	0	114.926	0.001	-16.8103	0.000110327	yes	ncbi_410078	NC_007082.3	-	10164873	10165513	396	annot_exons
novel_circ_012690	5.5	13	79.9609	226.32	1.501	0.024406	yes	ncbi_410484	NC_007083.3	-	4206367	4215768	1351	annot_exons
novel_circ_012819	12	2.33333	172.719	39.0692	-2.14433	0.00465999	yes	ncbi_107965483	NC_007083.3	-	5420253	5420750	498	antisense
novel_circ_012994	7.5	2	109.518	32.8928	-1.73532	0.0493988	yes	ncbi_100578862	NC_007083.3	+	6625479	6625908	365	annot_exons
novel_circ_013080	6.5	13.6667	93.4186	221.339	1.24447	0.0388773	yes	ncbi_408462	NC_007083.3	+	7421636	7422428	793	exon_intron
novel_circ_013083	7.5	0.666667	110.508	8.73446	-3.66129	0.0240987	yes	NA	NC_007083.3	+	7525128	7525302	175	intergenic
novel_circ_013170	7	14.3333	102.129	238.572	1.22404	0.042767	yes	ncbi_725754	NC_007083.3	-	8160417	8161233	741	annot_exons
novel_circ_013227	4.5	0	65.1824	0.001	-15.9922	0.0110357	yes	ncbi_724159	NC_007083.3	+	8760923	8765904	1342	annot_exons
novel_circ_013343	6.5	0.333333	95.3997	6.97569	-3.77358	0.011197	yes	ncbi_410553	NC_007083.3	+	9775495	9776643	331	annot_exons
novel_circ_013369	5.5	0.333333	80.6212	4.36723	-4.20637	0.0237763	yes	ncbi_100576251	NC_007083.3	+	9975756	9991622	1062	annot_exons
novel_circ_013384	3.5	0	50.4039	0.001	-15.6212	0.0436917	yes	ncbi_100576251	NC_007083.3	-	9992523	9994167	1645	antisense
novel_circ_013552	0.5	6.66667	7.05906	108.423	3.94105	0.00282831	yes	ncbi_100578556	NC_007084.3	+	1355600	1356741	533	annot_exons
novel_circ_013719	0.5	4.66667	7.38924	85.9637	3.54023	0.0462453	yes	ncbi_412163	NC_007084.3	+	5212530	5213856	923	annot_exons
novel_circ_013731	3.5	0	51.0643	0.001	-15.64	0.0351753	yes	ncbi_406065	NC_007084.3	+	5513552	5591882	70235	exon_intron
novel_circ_013794	7	1.66667	100.808	27.0531	-1.89774	0.0390797	yes	ncbi_726068	NC_007084.3	+	6592637	6593665	494	annot_exons
novel_circ_013808	8	1	116.907	17.1827	-2.76634	0.00635918	yes	ncbi_408528	NC_007084.3	+	6906305	6907355	636	annot_exons
novel_circ_013983	14	28.6667	201.946	492.795	1.28702	0.00509452	yes	ncbi_409611	NC_007084.3	-	8374680	8376138	446	annot_exons
novel_circ_014017	7	1.66667	101.468	27.3897	-1.88932	0.0324936	yes	ncbi_726948	NC_007084.3	+	9145583	9145951	369	antisense
novel_circ_014045	8.5	1.66667	123.636	27.3897	-2.17439	0.00875571	yes	ncbi_410578	NC_007084.3	+	9332587	9334461	375	annot_exons
novel_circ_014047	9	1.33333	131.686	21.8865	-2.58898	0.0100776	yes	ncbi_410578	NC_007084.3	+	9334281	9337382	758	annot_exons
novel_circ_014246	1.5	6.66667	21.1772	106.277	2.32725	0.0337363	yes	ncbi_409891	NC_007085.3	-	4354306	4355865	526	annot_exons
novel_circ_014571	3	13.3333	43.0147	225.596	2.39084	0.00120911	yes	ncbi_100577185	NW_003378236.1	+	3143	5411	2059	annot_exons
novel_circ_014603	4	0	58.7837	0.001	-15.8431	0.0420505	yes	NA	NW_003378248.1	-	1125	1354	230	intergenic
novel_circ_014605	5.5	0.333333	80.6212	4.36723	-4.20637	0.0237486	yes	NA	NW_003378248.1	-	1125	1382	258	intergenic
novel_circ_014612	8	0	117.898	0.001	-16.8472	0.00192266	yes	NA	NW_003378248.1	-	1126	1355	230	intergenic
novel_circ_014618	9	0.333333	132.676	4.36723	-4.92505	0.00370643	yes	NA	NW_003378248.1	-	1126	1382	257	intergenic
novel_circ_014635	8	0.333333	117.898	4.36723	-4.75467	0.00696035	yes	NA	NW_003378248.1	-	1127	1383	257	intergenic
novel_circ_014636	19.5	1.33333	287.85	17.4689	-4.04245	0.00347173	yes	NA	NW_003378248.1	-	1127	1384	258	intergenic
novel_circ_014637	23.5	2.33333	345.973	36.4607	-3.24625	0.00224669	yes	NA	NW_003378248.1	-	1127	1385	259	intergenic
novel_circ_014661	26.5	52.3333	379.083	899.886	1.24723	0.0196353	yes	NA	NW_003378248.1	+	1212	1378	167	intergenic
novel_circ_014767	2	5.66667	28.8966	98.7288	1.77257	0.0475519	yes	ncbi_409268	NW_003378300.1	-	43734	45191	1252	annot_exons
novel_circ_014892	29.5	0.333333	430.022	5.83976	-6.20236	4.18e-10	yes	NA	NW_003379468.1	+	5863	6498	636	intergenic
novel_circ_014893	3.5	0	50.7341	0.001	-15.6307	0.0439694	yes	NA	NW_003379468.1	+	5984	6619	636	intergenic
novel_circ_014894	1	58.6667	14.7785	970.326	6.0369	7.75e-15	yes	NA	NW_003379468.1	+	6018	6653	636	intergenic
novel_circ_014917	5	12.3333	73.232	212.368	1.53602	0.0288725	yes	ncbi_724401	NW_003381213.1	+	113	1480	1161	exon_intron
