## Supplementary material for "Deciphering the mechanism underlying circRNA-mediated immune responses of western honeybees to *Nosema ceranae* infection": Table S4

### Sheet: Sheet1
Table S4 DEcircRNAs in AmCK2 vs AmT2 comparison group
id	AmCK2_count	AmT2_count	AmCK2_RPM	AmT2_RPM	log2(Fold change)	P value	significant	source_gene	chr	strand	genomic_start	genomic_end	spliced_length	annot_type
novel_circ_000177	3.66667	10.6667	37.7801	139.622	1.88583	0.00063087	yes	ncbi_724874	NC_007070.3	+	1959351	1959679	329	antisense
novel_circ_000188	0.333333	4	3.5298	50.3833	3.83529	0.018057	yes	ncbi_724874	NC_007070.3	+	1959402	1960162	761	antisense
novel_circ_000251	1	5	11.0727	69.7127	2.65441	0.0205184	yes	ncbi_724874	NC_007070.3	+	1960092	1960469	378	antisense
novel_circ_000275	11.6667	3	121.471	40.4757	-1.58548	0.0439459	yes	ncbi_100576700	NC_007070.3	-	2016591	2017168	578	one_exon
novel_circ_000304	19.3333	5.33333	197.476	76.1731	-1.37432	0.00397087	yes	ncbi_727399	NC_007070.3	-	3257957	3260263	901	annot_exons
novel_circ_000317	10.3333	23.3333	105.774	309.813	1.55041	6.2159e-05	yes	ncbi_410758	NC_007070.3	-	3395797	3428791	1012	annot_exons
novel_circ_000322	16.6667	27.6667	166.786	365.533	1.13201	0.0124949	yes	ncbi_410758	NC_007070.3	-	3411241	3425025	405	annot_exons
novel_circ_000336	3	0	29.7307	0.001	-14.8597	0.040795	yes	ncbi_409780	NC_007070.3	-	3597958	3604078	706	exon_intron
novel_circ_000361	6	1	62.9489	13.9529	-2.17361	0.0368845	yes	ncbi_408618	NC_007070.3	+	4315194	4317537	1134	annot_exons
novel_circ_000469	10.6667	3.66667	114.346	48.6597	-1.2326	0.0493267	yes	ncbi_100579059	NC_007070.3	+	6364658	6367669	1895	annot_exons
novel_circ_000638	0.333333	5	3.5298	62.3135	4.14189	0.00502478	yes	ncbi_550645	NC_007070.3	+	7634487	7638367	585	annot_exons
novel_circ_000695	1	6.66667	10.0713	87.1128	3.11263	0.000817597	yes	ncbi_102653666	NC_007070.3	-	9426176	9426567	392	one_exon
novel_circ_000790	0.666667	6	6.55312	70.1985	3.42118	0.00933097	yes	ncbi_412813	NC_007070.3	-	11154982	11158078	462	annot_exons
novel_circ_001036	23	8.66667	238.26	116.453	-1.03278	0.0085661	yes	ncbi_726320	NC_007070.3	-	15567659	15568346	552	annot_exons
novel_circ_001199	2.66667	7.33333	25.706	96.6279	1.91033	0.0145518	yes	ncbi_724374	NC_007070.3	-	18049131	18050787	1657	exon_intron
novel_circ_001280	15.6667	24.6667	159.672	335.707	1.07209	0.00433286	yes	ncbi_551069	NC_007070.3	-	20124237	20155359	765	annot_exons
novel_circ_001336	0.333333	3.66667	3.5298	52.1173	3.8841	0.0283833	yes	ncbi_551647	NC_007070.3	+	20625503	20645553	439	annot_exons
novel_circ_001349	0.333333	4	4.0247	58.4739	3.86084	0.012434	yes	ncbi_408576	NC_007070.3	-	20850020	20870596	352	annot_exons
novel_circ_001393	6.66667	10.6667	71.0214	150.375	1.08224	0.0359469	yes	ncbi_409792	NC_007070.3	-	21223688	21224993	657	annot_exons
novel_circ_001419	8.66667	2.66667	91.1641	30.6615	-1.57204	0.0460615	yes	ncbi_726349	NC_007070.3	+	22150033	22150785	327	annot_exons
novel_circ_001429	6.33333	1	66.0069	14.6444	-2.17227	0.0261272	yes	ncbi_726349	NC_007070.3	+	22154719	22158639	1065	annot_exons
novel_circ_001441	3	0	29.7191	0.001	-14.8591	0.0486605	yes	ncbi_413575	NC_007070.3	-	22169320	22170297	978	one_exon
novel_circ_001523	3.66667	7.66667	37.7685	107.186	1.50485	0.0175182	yes	ncbi_413575	NC_007070.3	+	22176291	22177182	892	antisense
novel_circ_001524	14.3333	4.66667	146.106	64.0475	-1.1898	0.024899	yes	ncbi_413575	NC_007070.3	-	22176291	22177182	647	exon_intron
novel_circ_001601	4.33333	13.6667	45.8643	184.939	2.01161	0.000750953	yes	ncbi_100578882	NC_007070.3	-	23031495	23036136	3012	exon_intron
novel_circ_001604	1	4.33333	9.06997	55.5126	2.61365	0.0242267	yes	ncbi_100578882	NC_007070.3	-	23031499	23033255	706	exon_intron
novel_circ_001671	4	0	40.8034	0.001	-15.3164	0.0100328	yes	ncbi_413968	NC_007070.3	-	24193136	24195352	367	annot_exons
novel_circ_001678	6.33333	12	66.4671	174.143	1.38956	0.0237297	yes	ncbi_413968	NC_007070.3	-	24303704	24305642	1200	annot_exons
novel_circ_001701	2.66667	35.6667	25.1995	509.467	4.33752	1.64e-11	yes	ncbi_107965663	NC_007070.3	-	25011757	25012183	427	one_exon
novel_circ_001764	3.33333	0	32.2476	0.001	-14.9769	0.0463261	yes	ncbi_551320	NC_007070.3	+	26606692	26610726	365	annot_exons
novel_circ_001783	6.33333	12.3333	68.5046	169.314	1.30543	0.0318787	yes	ncbi_410780	NC_007070.3	-	26801463	26807502	469	annot_exons
novel_circ_001923	6	1	65.9993	11.9302	-2.46783	0.0385542	yes	ncbi_724199	NC_007070.3	-	27255536	27255697	162	one_exon
novel_circ_001949	7	1.33333	70.0277	19.0303	-1.87963	0.0372258	yes	ncbi_724199	NC_007070.3	-	27255565	27255753	189	one_exon
novel_circ_001966	3.66667	0	39.806	0.001	-15.2807	0.0238948	yes	ncbi_724199	NC_007070.3	+	27255629	27255903	275	antisense
novel_circ_002002	2.33333	5.66667	23.6725	84.6562	1.8384	0.044473	yes	ncbi_408631	NC_007070.3	-	28003552	28006790	1154	annot_exons
novel_circ_002055	21	8	221.651	103.533	-1.0982	0.0103517	yes	ncbi_725081	NC_007070.3	+	28607814	28609297	518	exon_intron
novel_circ_002061	3.66667	0	36.2954	0.001	-15.1475	0.0444119	yes	ncbi_725081	NC_007070.3	+	28612420	28622237	9634	exon_intron
novel_circ_002102	6.33333	0.333333	67.9749	4.43776	-3.9371	0.00234	yes	ncbi_726051	NC_007071.3	+	1064960	1071077	986	annot_exons
novel_circ_002117	0	3.33333	0.001	44.222	15.4325	0.0125308	yes	ncbi_411729	NC_007071.3	-	1247156	1248096	483	annot_exons
novel_circ_002125	5.33333	0.333333	56.3841	4.43776	-3.66739	0.0270239	yes	ncbi_551010	NC_007071.3	+	1950986	1951630	645	one_exon
novel_circ_002142	0.333333	4	3.02332	63.9023	4.40166	0.0339637	yes	ncbi_412143	NC_007071.3	-	2970850	2971524	527	annot_exons
novel_circ_002348	0	3	0.001	42.5502	15.3769	0.0144896	yes	ncbi_551123	NC_007071.3	-	6477599	6481858	4260	exon_intron
novel_circ_002456	5.66667	0	59.4654	0.001	-15.8598	0.00140627	yes	ncbi_408699	NC_007071.3	-	9737053	9750326	1292	annot_exons
novel_circ_002522	10.6667	18.3333	115.854	254.899	1.13762	0.00921087	yes	ncbi_408688	NC_007071.3	-	10795105	10831810	1779	annot_exons
novel_circ_002577	0	5.66667	0.001	76.5655	16.2244	6.99955e-05	yes	ncbi_408685	NC_007071.3	+	11631294	11646174	11110	exon_intron
novel_circ_002578	0	2.66667	0.001	41.4663	15.3397	0.0314897	yes	ncbi_408685	NC_007071.3	-	11669277	11677381	8105	antisense
novel_circ_002589	2.33333	6.33333	25.6868	86.7722	1.7562	0.0132621	yes	ncbi_408685	NC_007071.3	+	11676747	11682230	966	annot_exons
novel_circ_002643	0	2.66667	0.001	36.1417	15.1414	0.0449821	yes	ncbi_410851	NC_007071.3	-	11822353	11823993	503	annot_exons
novel_circ_002672	6	0.666667	61.9591	7.49249	-3.0478	0.00645398	yes	ncbi_725294	NC_007071.3	-	12355433	12355955	523	antisense
novel_circ_002729	1.66667	9	17.6374	120.891	2.777	4.88248e-05	yes	ncbi_551167	NC_007071.3	-	12884063	12884532	470	antisense
novel_circ_002736	1.66667	5.33333	18.1323	74.8938	2.04628	0.0150329	yes	ncbi_551167	NC_007071.3	+	12886842	12888669	1530	annot_exons
novel_circ_002770	4.33333	0.333333	43.3203	3.74624	-3.53153	0.0332524	yes	ncbi_100577139	NC_007071.3	+	13269889	13270186	108	annot_exons
novel_circ_002958	6.66667	11	71.5279	147.466	1.0438	0.0328546	yes	ncbi_408677	NC_007071.3	-	14119176	14120296	503	annot_exons
novel_circ_002990	0.333333	6	4.0247	76.958	4.25712	0.000597301	yes	ncbi_726461	NC_007071.3	-	14280809	14286075	2626	exon_intron
novel_circ_003045	3.33333	0	35.2517	0.001	-15.1054	0.0206483	yes	ncbi_409192	NC_007071.3	+	14481900	14482475	576	antisense
novel_circ_003136	28	2.66667	278.638	41.4663	-2.74838	3.78129e-05	yes	ncbi_408652	NC_007071.3	-	15385500	15388937	2667	annot_exons
novel_circ_003221	8.66667	1	91.7401	14.6444	-2.6472	0.0233889	yes	ncbi_408764	NC_007072.3	+	1091331	1147948	1932	annot_exons
novel_circ_003239	3	0	29.7307	0.001	-14.8597	0.0407596	yes	ncbi_410967	NC_007072.3	+	1418618	1434986	1295	annot_exons
novel_circ_003291	3.66667	0	36.2607	0.001	-15.1461	0.0481945	yes	ncbi_551291	NC_007072.3	+	1687964	1688351	388	one_exon
novel_circ_003354	3	0	32.7348	0.001	-14.9985	0.0361099	yes	ncbi_408755	NC_007072.3	-	2893552	2895832	618	exon_intron
novel_circ_003432	12.6667	2.66667	132.474	36.0898	-1.87605	0.00144366	yes	ncbi_724603	NC_007072.3	+	4895503	4896858	454	annot_exons
novel_circ_003465	6.66667	11.3333	66.4979	157.176	1.241	0.0233743	yes	ncbi_410951	NC_007072.3	-	5176669	5182200	5532	exon_intron
novel_circ_003620	8.33333	16.6667	84.6302	218.603	1.36907	0.00215272	yes	ncbi_408740	NC_007072.3	+	8322257	8331113	685	annot_exons
novel_circ_003748	1.33333	4.66667	13.1062	62.6126	2.2562	0.0254611	yes	ncbi_410918	NC_007072.3	-	10886014	10889467	1165	annot_exons
novel_circ_003750	15.6667	3.33333	166.187	42.8908	-1.95407	0.000805673	yes	ncbi_410922	NC_007072.3	+	10964569	10965497	580	annot_exons
novel_circ_003794	8.66667	0.333333	85.6855	4.43776	-4.27115	0.00097662	yes	ncbi_410923	NC_007072.3	-	11275301	11277457	813	annot_exons
novel_circ_003806	13	4.33333	134.024	58.2267	-1.20274	0.0246204	yes	ncbi_414002	NC_007072.3	-	11755965	11757425	1013	annot_exons
novel_circ_003858	44.6667	13	465.957	190.066	-1.2937	0.00186672	yes	ncbi_408723	NC_007072.3	-	12918581	12919325	449	annot_exons
novel_circ_003887	3.66667	9.66667	40.3009	138.393	1.77989	0.0155876	yes	ncbi_409905	NC_007073.3	-	911777	915401	747	annot_exons
novel_circ_003943	5	0.333333	54.4085	5.76891	-3.23746	0.0344067	yes	ncbi_409774	NC_007073.3	+	2570274	2596236	433	annot_exons
novel_circ_003962	2.66667	9.33333	30.7013	127.248	2.05127	0.00300665	yes	ncbi_413669	NC_007073.3	+	2755375	2756422	550	annot_exons
novel_circ_004068	0.333333	4.66667	4.0247	58.5673	3.86314	0.00697263	yes	ncbi_409172	NC_007073.3	+	4585294	4586262	404	annot_exons
novel_circ_004070	0	2.33333	0.001	31.0124	14.9206	0.0447848	yes	ncbi_409172	NC_007073.3	+	4587247	4588251	618	annot_exons
novel_circ_004088	5	10	54.9034	150.974	1.45933	0.047895	yes	ncbi_107964297	NC_007073.3	+	5226391	5226583	193	exon_intron
novel_circ_004121	3.33333	0	35.2633	0.001	-15.1059	0.0182444	yes	ncbi_100578446	NC_007073.3	+	6400416	6416617	731	annot_exons
novel_circ_004160	0.333333	3.33333	4.0247	47.6795	3.56642	0.0383087	yes	ncbi_412801	NC_007073.3	-	6937154	6950637	578	annot_exons
novel_circ_004180	11.3333	3.66667	123.891	45.9974	-1.42945	0.0335817	yes	ncbi_408810	NC_007073.3	-	7669359	7669755	397	one_exon
novel_circ_004204	0.666667	3.66667	6.04664	53.3966	3.14254	0.0152112	yes	ncbi_100578168	NC_007073.3	-	8168418	8173407	1332	annot_exons
novel_circ_004274	10.3333	17	107.27	231.823	1.11177	0.00719212	yes	ncbi_726855	NC_007073.3	+	9261627	9261731	105	antisense
novel_circ_004366	23.3333	46	238.797	645.343	1.43428	4.14451e-05	yes	ncbi_726855	NC_007073.3	+	9261674	9261958	285	antisense
novel_circ_004367	17.6667	27.6667	186.341	384.169	1.04379	0.00459896	yes	ncbi_726855	NC_007073.3	-	9261674	9261958	285	one_exon
novel_circ_004423	31	9	315.85	120.839	-1.38615	0.000608004	yes	ncbi_726855	NC_007073.3	+	9261999	9262223	225	antisense
novel_circ_004425	21.3333	4.66667	214.614	62.6126	-1.77722	0.000642248	yes	ncbi_726855	NC_007073.3	+	9262004	9262228	225	antisense
novel_circ_004429	8	1.66667	81.112	20.8058	-1.96293	0.00805221	yes	ncbi_413423	NC_007073.3	+	9371466	9372927	1462	one_exon
novel_circ_004571	8	1.66667	85.1174	26.1822	-1.70087	0.0306267	yes	ncbi_726307	NC_007073.3	+	10430608	10433008	1711	annot_exons
novel_circ_004599	28	10	293.128	136.815	-1.09931	0.00408523	yes	ncbi_408797	NC_007073.3	+	10890580	10891357	404	annot_exons
novel_circ_004626	3.66667	0	38.2866	0.001	-15.2246	0.00976637	yes	ncbi_725092	NC_007073.3	-	11313342	11341453	688	annot_exons
novel_circ_004658	1.66667	5	16.6245	67.7419	2.02674	0.0191135	yes	ncbi_410982	NC_007073.3	+	12185566	12188078	743	annot_exons
novel_circ_004667	2.33333	7	24.179	86.1222	1.83263	0.038077	yes	ncbi_725548	NC_007073.3	+	12200377	12202276	737	annot_exons
novel_circ_004672	8	1.66667	85.0943	19.4227	-2.13132	0.0206187	yes	ncbi_100577397	NC_007073.3	+	12253422	12254036	465	annot_exons
novel_circ_004700	7.66667	1	78.5835	13.2614	-2.56699	0.00560423	yes	ncbi_408775	NC_007073.3	+	12548361	12549480	618	annot_exons
novel_circ_004710	7.33333	1.33333	75.5834	19.7218	-1.93828	0.0194839	yes	ncbi_408775	NC_007073.3	+	12559477	12561092	1616	exon_intron
novel_circ_004756	7.66667	14.3333	78.5604	188.334	1.26142	0.0140689	yes	ncbi_411058	NC_007074.3	-	1198393	1199856	645	annot_exons
novel_circ_004780	16.3333	6.33333	171.29	82.0872	-1.06121	0.0254623	yes	ncbi_725093	NC_007074.3	+	2682211	2685258	872	annot_exons
novel_circ_004871	3.33333	0	34.7452	0.001	-15.0845	0.0284704	yes	ncbi_100578984	NC_007074.3	+	5256934	5260086	649	annot_exons
novel_circ_004902	1	3.66667	10.5778	46.6889	2.14204	0.0442389	yes	ncbi_409167	NC_007074.3	-	5628402	5629606	730	annot_exons
novel_circ_005060	6	9.66667	62.9836	134.452	1.09404	0.0350348	yes	ncbi_409382	NC_007074.3	-	7359720	7360454	639	annot_exons
novel_circ_005108	8	1.66667	88.1216	22.1369	-1.99304	0.0171847	yes	ncbi_100576196	NC_007074.3	+	8831800	8833436	1523	annot_exons
novel_circ_005115	2	7.33333	21.6621	98.7543	2.18867	0.00174734	yes	ncbi_724369	NC_007074.3	+	8870812	8871432	403	exon_intron
novel_circ_005168	7	16.6667	70.5225	216.529	1.6184	0.00110362	yes	ncbi_408852	NC_007074.3	-	9961143	9962471	866	annot_exons
novel_circ_005221	0.333333	3.33333	4.0247	46.988	3.54534	0.0348115	yes	ncbi_408842	NC_007074.3	+	11220684	11222405	378	annot_exons
novel_circ_005227	20	7	206.031	99.693	-1.0473	0.0134161	yes	ncbi_411099	NC_007074.3	+	11377554	11378572	649	annot_exons
novel_circ_005257	0.333333	4	4.0247	51.7663	3.68506	0.010829	yes	ncbi_725834	NC_007074.3	-	11834255	11834748	494	one_exon
novel_circ_005269	7	11.3333	70.0277	156.589	1.16098	0.0226122	yes	NA	NC_007074.3	-	12023020	12026770	3751	intergenic
novel_circ_005273	2.66667	8.66667	26.6958	113.048	2.08225	0.00109463	yes	ncbi_725996	NC_007074.3	-	12224196	12229619	1184	annot_exons
novel_circ_005291	64.6667	123.333	682.532	1681.32	1.30062	2.24521e-11	yes	ncbi_100576404	NC_007074.3	-	12849051	12849566	516	one_exon
novel_circ_005369	3.33333	15.3333	37.266	217.777	2.54692	1.71154e-05	yes	ncbi_408865	NC_007074.3	-	13197178	13199081	1138	annot_exons
novel_circ_005469	6.33333	1	67.4684	11.9302	-2.49959	0.020958	yes	ncbi_413012	NC_007074.3	-	13766607	13768321	1381	exon_intron
novel_circ_005507	0.333333	4.66667	4.0247	56.5965	3.81376	0.024734	yes	ncbi_409729	NC_007074.3	+	13875833	13876203	371	one_exon
novel_circ_005516	13	3.33333	141.552	39.537	-1.84006	0.0193167	yes	ncbi_726683	NC_007074.3	-	13956902	13957334	307	annot_exons
novel_circ_005547	33.3333	9	361.645	124.833	-1.53458	0.00265345	yes	ncbi_411181	NC_007075.3	+	236273	243693	599	annot_exons
novel_circ_005600	10	3	106.308	43.8814	-1.27657	0.0484868	yes	ncbi_413005	NC_007075.3	+	2879334	2884343	965	annot_exons
novel_circ_005728	5.66667	11	61.4566	146.031	1.24864	0.0176671	yes	ncbi_409889	NC_007075.3	-	4024798	4025467	372	annot_exons
novel_circ_005804	6.33333	14	66.4902	189.273	1.50925	0.000783686	yes	ncbi_409675	NC_007075.3	+	4825069	4825524	456	one_exon
novel_circ_005842	3	6.33333	30.2256	93.5317	1.62968	0.03216	yes	ncbi_725964	NC_007075.3	-	5026012	5027257	381	annot_exons
novel_circ_005845	4.33333	10.6667	41.8356	153.09	1.87157	0.00533785	yes	ncbi_725964	NC_007075.3	-	5029723	5037136	1653	annot_exons
novel_circ_005852	0	2.66667	0.001	36.7813	15.1667	0.0239233	yes	ncbi_408896	NC_007075.3	-	5170422	5172085	379	annot_exons
novel_circ_005922	2.33333	7	24.6854	97.6185	1.98349	0.00610921	yes	ncbi_411154	NC_007075.3	-	6348442	6353718	3243	annot_exons
novel_circ_005948	0	3.33333	0.001	42.303	15.3685	0.0283295	yes	ncbi_725524	NC_007075.3	+	6981247	6983208	1556	annot_exons
novel_circ_006035	11.6667	3.66667	122.909	45.254	-1.44147	0.0419235	yes	ncbi_408887	NC_007075.3	+	9015162	9016123	962	antisense
novel_circ_006180	13.6667	5	141.072	65.7711	-1.10091	0.0394349	yes	ncbi_100577764	NC_007075.3	+	12913357	12915330	648	annot_exons
novel_circ_006195	0.333333	4.66667	4.0247	55.8531	3.79469	0.0202515	yes	ncbi_408874	NC_007075.3	+	14731073	14737847	6775	exon_intron
novel_circ_006274	1	4	10.5778	52.406	2.30869	0.0284295	yes	ncbi_550689	NC_007075.3	+	16082770	16082933	164	one_exon
novel_circ_006344	15.6667	5.33333	163.206	69.4136	-1.2334	0.0176364	yes	ncbi_725259	NC_007075.3	-	16901237	16905455	2016	annot_exons
novel_circ_006389	18.6667	4	191.889	57.1947	-1.74632	0.00382808	yes	ncbi_413159	NC_007075.3	+	17423390	17426636	379	annot_exons
novel_circ_006425	0.333333	4	3.5298	53.0456	3.90957	0.0421252	yes	ncbi_552005	NC_007076.3	-	640673	643763	703	annot_exons
novel_circ_006432	16	0	170.258	0.001	-17.3774	1.17671e-09	yes	ncbi_102656466	NC_007076.3	-	1177390	1189584	12195	antisense
novel_circ_006547	2	6.66667	22.6519	92.593	2.03127	0.00532981	yes	ncbi_727230	NC_007076.3	-	2136437	2139349	1823	annot_exons
novel_circ_006595	1	4.33333	10.5778	52.1069	2.30043	0.0471882	yes	ncbi_408942	NC_007076.3	-	3107248	3108694	754	annot_exons
novel_circ_006603	11.3333	18.6667	115.385	266.736	1.20895	0.00858344	yes	ncbi_102655143	NC_007076.3	+	3195111	3210895	469	exon_intron
novel_circ_006757	21.3333	3.66667	228.68	55.4192	-2.04487	0.000168771	yes	ncbi_725936	NC_007076.3	+	7394817	7398779	1460	annot_exons
novel_circ_006769	38.3333	11.6667	402.978	163.585	-1.30066	0.000559903	yes	ncbi_409933	NC_007076.3	-	7738373	7742255	1406	annot_exons
novel_circ_007020	0	3.66667	0.001	58.1334	15.8271	0.014946	yes	ncbi_551898	NC_007076.3	-	9497204	9498132	929	intronic
novel_circ_007192	0	3	0.001	39.8361	15.2818	0.0115263	yes	ncbi_406122	NC_007076.3	-	11316965	11317381	417	antisense
novel_circ_007274	0.333333	6	4.0247	72.8608	4.17819	0.00500956	yes	ncbi_406122	NC_007076.3	+	11317235	11317648	414	one_exon
novel_circ_007295	0	3.66667	0.001	54.0881	15.723	0.00464616	yes	ncbi_406122	NC_007076.3	-	11317276	11317640	365	antisense
novel_circ_007335	0.333333	3	4.0247	39.1446	3.28186	0.0479376	yes	NA	NC_007076.3	-	11318271	11318611	341	intergenic
novel_circ_007393	0	2.33333	0.001	33.0351	15.0117	0.0493977	yes	ncbi_408901	NC_007076.3	+	12817214	12817672	459	antisense
novel_circ_007408	4	0.333333	43.8307	3.74624	-3.54843	0.0488798	yes	ncbi_408897	NC_007076.3	+	13153478	13154899	691	annot_exons
novel_circ_007608	4.33333	8.33333	46.3476	118.084	1.34924	0.0265849	yes	ncbi_100578337	NC_007077.3	+	3101298	3102764	1467	one_exon
novel_circ_007640	15.6667	1.66667	165.186	19.4227	-3.08827	8.41111e-06	yes	ncbi_551885	NC_007077.3	+	3588585	3589138	447	annot_exons
novel_circ_007658	0.333333	3.33333	3.5298	53.0041	3.90845	0.0418691	yes	ncbi_552177	NC_007077.3	-	3869351	3885937	2437	exon_intron
novel_circ_007686	133	42	1377.33	557.757	-1.30416	6.41614e-11	yes	ncbi_409628	NC_007077.3	-	4083704	4086885	1030	annot_exons
novel_circ_007870	3.66667	0	40.7842	0.001	-15.3157	0.0171787	yes	ncbi_725803	NC_007077.3	-	5373885	5374224	340	intronic
novel_circ_007884	0	3.66667	0.001	43.2832	15.4015	0.0245031	yes	ncbi_411257	NC_007077.3	+	5373893	5374219	327	one_exon
novel_circ_008164	0.666667	5.66667	7.04802	68.5268	3.28138	0.0228547	yes	ncbi_411257	NC_007077.3	+	5374412	5374795	384	one_exon
novel_circ_008323	0	3.66667	0.001	50.7343	15.6307	0.00434804	yes	ncbi_725803	NC_007077.3	-	5374607	5374947	341	intronic
novel_circ_008390	0.666667	3.33333	6.04664	46.2965	2.9367	0.0272448	yes	ncbi_411257	NC_007077.3	+	5374700	5375032	333	one_exon
novel_circ_008447	3	6.66667	32.7464	92.5411	1.49876	0.0372343	yes	ncbi_725803	NC_007077.3	-	5374794	5375219	426	intronic
novel_circ_008548	2.66667	8	28.6985	104.12	1.8592	0.0154567	yes	ncbi_411257	NC_007077.3	+	5374945	5375397	453	one_exon
novel_circ_008573	1.66667	6.66667	17.649	94.5638	2.4217	0.00506388	yes	ncbi_411257	NC_007077.3	+	5374949	5375319	371	one_exon
novel_circ_008685	0	2.66667	0.001	36.0898	15.1393	0.0197681	yes	ncbi_725803	NC_007077.3	-	5375049	5375461	413	intronic
novel_circ_008783	0	4	0.001	51.1267	15.6418	0.00419145	yes	ncbi_411257	NC_007077.3	+	5375225	5375543	319	exon_intron
novel_circ_008813	9.33333	14	96.7158	200.769	1.05371	0.0336203	yes	ncbi_408963	NC_007077.3	-	5915138	5927283	561	annot_exons
novel_circ_008891	3	0	31.227	0.001	-14.9305	0.0321618	yes	ncbi_409065	NC_007077.3	+	6541699	6542649	951	one_exon
novel_circ_008895	12.3333	3.33333	126.988	40.1766	-1.66026	0.0302427	yes	ncbi_100577587	NC_007077.3	+	6608008	6610025	239	annot_exons
novel_circ_008961	10.3333	1.33333	102.793	17.751	-2.53377	0.00652093	yes	ncbi_551663	NC_007077.3	-	7540606	7546440	819	annot_exons
novel_circ_008999	4.66667	0.333333	45.8371	4.43776	-3.36861	0.0359412	yes	ncbi_411277	NC_007077.3	-	7707994	7721864	1013	annot_exons
novel_circ_009119	0.333333	3	4.0247	40.5276	3.33195	0.0438857	yes	ncbi_100577915	NC_007077.3	+	9502534	9504270	519	annot_exons
novel_circ_009129	19	3.66667	194.97	54.0881	-1.84987	0.000204824	yes	ncbi_409245	NC_007077.3	-	9704433	9704960	528	one_exon
novel_circ_009139	68.3333	108.333	716.848	1484.3	1.05004	0.000141587	yes	ncbi_406084	NC_007077.3	+	10017096	10018354	1259	one_exon
novel_circ_009141	3.33333	0	35.2748	0.001	-15.1064	0.0277294	yes	ncbi_406084	NC_007077.3	+	10080177	10081480	637	annot_exons
novel_circ_009216	0	3.33333	0.001	44.222	15.4325	0.0125451	yes	ncbi_724870	NC_007077.3	-	12643739	12648787	1928	annot_exons
novel_circ_009255	1.33333	7	15.0974	93.6251	2.63259	0.000434507	yes	ncbi_724225	NC_007077.3	-	13084405	13088210	1207	annot_exons
novel_circ_009275	4.33333	0	45.8643	0.001	-15.4851	0.0105319	yes	ncbi_413197	NC_007077.3	+	13311558	13320747	7181	exon_intron
novel_circ_009377	3.66667	8.66667	36.7903	114.431	1.63708	0.00830499	yes	ncbi_413382	NC_007078.3	-	741598	744280	2683	antisense
novel_circ_009400	6.33333	1.33333	65.9953	17.6992	-1.89868	0.0355191	yes	ncbi_724787	NC_007078.3	-	1444992	1449228	1504	annot_exons
novel_circ_009452	7.33333	1.33333	78.5875	19.7218	-1.99451	0.0143128	yes	ncbi_411476	NC_007078.3	-	4421936	4425522	1969	annot_exons
novel_circ_009461	0	3.33333	0.001	52.3645	15.6763	0.0203634	yes	ncbi_412091	NC_007078.3	-	4524982	4525174	193	one_exon
novel_circ_009532	4.33333	8	43.8267	102.841	1.23053	0.0476679	yes	ncbi_409227	NC_007078.3	-	6048745	6057953	925	annot_exons
novel_circ_009547	5	0.333333	48.872	4.43776	-3.46111	0.0178891	yes	ncbi_552340	NC_007078.3	-	6238888	6242116	314	annot_exons
novel_circ_009578	11	3.66667	116.828	45.9974	-1.34476	0.0467746	yes	ncbi_410062	NC_007078.3	-	6907123	6908068	667	annot_exons
novel_circ_009631	1	8	10.5778	121.045	3.51643	0.000172107	yes	ncbi_409003	NC_007078.3	-	7543438	7552283	357	annot_exons
novel_circ_009640	4.33333	7.66667	45.8295	101.809	1.15152	0.049061	yes	ncbi_100578664	NC_007078.3	-	8214780	8215552	389	annot_exons
novel_circ_009660	11.3333	23.6667	123.385	332.351	1.42954	0.00213111	yes	ncbi_725335	NC_007078.3	-	8404547	8405467	921	antisense
novel_circ_009752	14	3	146.087	38.5049	-1.92371	0.000509663	yes	ncbi_411297	NC_007078.3	-	9992138	9992561	424	one_exon
novel_circ_009885	15.6667	3.66667	154.665	50.0946	-1.62642	0.0233113	yes	ncbi_725336	NC_007078.3	+	10817191	10817617	427	intronic
novel_circ_009947	3.33333	0	34.7568	0.001	-15.085	0.0175661	yes	NA	NC_007079.3	-	2563843	2564099	257	intergenic
novel_circ_009989	15.6667	5.66667	159.672	75.9259	-1.07245	0.0312694	yes	ncbi_409849	NC_007079.3	-	3236856	3243939	626	annot_exons
novel_circ_010012	18	3	185.935	41.8587	-2.1512	0.000183607	yes	ncbi_409868	NC_007079.3	-	4092211	4094997	1320	annot_exons
novel_circ_010022	10.3333	2.66667	105.774	34.7068	-1.6077	0.0171625	yes	ncbi_102656532	NC_007079.3	-	4251314	4252945	1632	intronic
novel_circ_010044	51.3333	19.6667	539.511	257.903	-1.06482	0.00175281	yes	ncbi_412863	NC_007079.3	-	4768579	4779056	3155	annot_exons
novel_circ_010079	1.33333	7.33333	14.096	109.559	2.95835	0.00216108	yes	ncbi_410158	NC_007079.3	+	4887661	4889279	1265	annot_exons
novel_circ_010123	11.3333	3	120.427	37.1738	-1.6958	0.0358622	yes	ncbi_726179	NC_007079.3	-	5343225	5345659	2435	one_exon
novel_circ_010127	8.66667	1.33333	83.6364	14.985	-2.48061	0.0284967	yes	ncbi_107965065	NC_007079.3	-	5812700	5813999	1300	antisense
novel_circ_010147	0	3	0.001	37.1219	15.18	0.0273413	yes	ncbi_410233	NC_007079.3	-	6229731	6285342	3108	exon_intron
novel_circ_010171	8.66667	2	90.2207	26.5747	-1.76341	0.0458494	yes	ncbi_410236	NC_007079.3	+	6526447	6526817	371	one_exon
novel_circ_010179	8	1.33333	83.6328	17.0595	-2.29349	0.00790316	yes	ncbi_107965062	NC_007079.3	+	6656759	6657395	637	one_exon
novel_circ_010195	25.6667	9.66667	273.991	131.634	-1.0576	0.0199377	yes	ncbi_100576223	NC_007079.3	+	6984323	6984864	429	annot_exons
novel_circ_010241	10.3333	1.66667	104.796	24.7992	-2.07922	0.00240993	yes	ncbi_410001	NC_007079.3	+	7412454	7413379	490	annot_exons
novel_circ_010413	10	1.66667	103.292	20.7539	-2.31528	0.00339661	yes	ncbi_100577138	NC_007079.3	+	9325464	9333627	2483	annot_exons
novel_circ_010422	0	3.33333	0.001	52.3126	15.6749	0.0167792	yes	ncbi_413504	NC_007079.3	-	9561933	9563558	1282	annot_exons
novel_circ_010435	4.66667	0	44.3524	0.001	-15.4367	0.0230977	yes	ncbi_413504	NC_007079.3	-	9576274	9576664	236	annot_exons
novel_circ_010439	5.66667	0.666667	59.9719	7.49249	-3.00077	0.0269543	yes	ncbi_551372	NC_007079.3	-	9685277	9686150	354	annot_exons
novel_circ_010525	47.3333	17	502.137	220.379	-1.1881	0.000959157	yes	ncbi_410211	NC_007079.3	-	10694162	10695565	376	annot_exons
novel_circ_010528	7.33333	1.33333	81.0736	17.6992	-2.19555	0.0202358	yes	ncbi_410211	NC_007079.3	-	10709173	10710348	619	annot_exons
novel_circ_010538	14.3333	23.6667	150.1	312.28	1.05692	0.00224208	yes	ncbi_408298	NC_007079.3	-	11159282	11159779	415	annot_exons
novel_circ_010581	4.33333	0.333333	46.8656	4.43776	-3.40063	0.0420938	yes	ncbi_408275	NC_007079.3	+	11888016	11889188	616	exon_intron
novel_circ_010629	13	0.666667	138.513	8.184	-4.08107	1.64808e-06	yes	ncbi_414025	NC_007079.3	+	12879246	12892788	465	annot_exons
novel_circ_010708	8.33333	2	89.6486	25.1916	-1.83134	0.0208753	yes	ncbi_413053	NC_007080.3	+	1279512	1282289	1909	exon_intron
novel_circ_010750	0.666667	3.33333	6.55312	46.2965	2.82065	0.0227737	yes	ncbi_725923	NC_007080.3	-	1764835	1767664	467	annot_exons
novel_circ_010829	0.333333	4	4.0247	51.0748	3.66566	0.0130945	yes	ncbi_551425	NC_007080.3	+	3141768	3142500	464	annot_exons
novel_circ_010839	9.66667	2.66667	100.257	38.0606	-1.39734	0.0452389	yes	ncbi_551883	NC_007080.3	+	4799165	4802799	448	annot_exons
novel_circ_010854	1.66667	5.33333	16.1296	70.9004	2.13609	0.0336668	yes	ncbi_724953	NC_007080.3	-	6085082	6085636	481	annot_exons
novel_circ_010943	3.66667	10.3333	39.2764	141.944	1.85359	0.000839798	yes	ncbi_413134	NC_007080.3	+	8096955	8097694	740	one_exon
novel_circ_010960	3.66667	0	37.8033	0.001	-15.2062	0.02167	yes	ncbi_410309	NC_007080.3	-	8443030	8445993	2964	exon_intron
novel_circ_010981	2.66667	8.33333	31.2078	118.723	1.92763	0.00647661	yes	ncbi_409203	NC_007080.3	+	8628191	8629842	878	annot_exons
novel_circ_011034	0.666667	5.33333	6.55312	68.8777	3.39378	0.0043229	yes	ncbi_100577801	NC_007080.3	+	10655681	10656548	654	annot_exons
novel_circ_011047	7	1.33333	69.5212	18.3907	-1.91848	0.0387275	yes	ncbi_408358	NC_007080.3	+	10945328	10947614	1565	annot_exons
novel_circ_011085	6.33333	0.666667	68.5277	7.49249	-3.19317	0.0165684	yes	ncbi_410351	NC_007080.3	-	11602580	11602831	252	one_exon
novel_circ_011107	7.33333	0	73.0394	0.001	-16.1564	0.000242904	yes	ncbi_414001	NC_007080.3	+	11830451	11832600	1785	exon_intron
novel_circ_011130	2.33333	6	24.6739	77.6495	1.65399	0.0323327	yes	ncbi_408311	NC_007080.3	-	12208955	12217730	2646	annot_exons
novel_circ_011173	59	19.3333	627.637	276.354	-1.18341	0.00188948	yes	ncbi_724460	NC_007080.3	+	12786201	12787148	948	one_exon
novel_circ_011178	11.3333	3.33333	116.364	44.2738	-1.39411	0.0190539	yes	ncbi_724460	NC_007080.3	+	12786642	12788123	1482	exon_intron
novel_circ_011346	2.33333	5.33333	25.1803	74.2023	1.55917	0.0442408	yes	ncbi_409759	NC_007080.3	+	14259231	14259851	310	annot_exons
novel_circ_011384	3.66667	0.333333	37.2736	4.43776	-3.07025	0.048575	yes	ncbi_410269	NC_007080.3	-	14405172	14405993	324	annot_exons
novel_circ_011393	15.6667	5.33333	161.203	74.8938	-1.10596	0.0191766	yes	ncbi_409904	NC_007080.3	+	14482805	14502471	2406	annot_exons
novel_circ_011409	0.333333	4	3.02332	49.7955	4.04181	0.0474768	yes	ncbi_552804	NC_007080.3	+	14540097	14541146	1050	one_exon
novel_circ_011427	5.66667	0.333333	59.9603	5.76891	-3.37764	0.0160116	yes	ncbi_100578159	NC_007080.3	-	14595654	14597029	835	annot_exons
novel_circ_011500	8	15.3333	85.1059	208.303	1.29135	0.00335818	yes	ncbi_412878	NC_007081.3	+	4634774	4635013	240	one_exon
novel_circ_011502	0.666667	3.66667	6.04664	54.7277	3.17806	0.0209903	yes	ncbi_412878	NC_007081.3	+	4634774	4654741	478	annot_exons
novel_circ_011573	14.6667	2.33333	147.103	34.3662	-2.09777	0.00128296	yes	ncbi_724292	NC_007081.3	-	6571380	6572144	765	antisense
novel_circ_011577	21	2.66667	217.622	38.7521	-2.48948	6.15492e-07	yes	ncbi_102655123	NC_007081.3	-	6588280	6633726	44863	exon_intron
novel_circ_011589	0	2.66667	0.001	36.7295	15.1647	0.0288806	yes	ncbi_724292	NC_007081.3	+	6735590	6735865	276	one_exon
novel_circ_011615	0	2.33333	0.001	30.3209	14.888	0.0388255	yes	ncbi_409778	NC_007081.3	-	7239720	7240175	456	one_exon
novel_circ_011671	11.3333	3	118.908	39.7842	-1.57957	0.0193503	yes	ncbi_551233	NC_007081.3	-	8627952	8628933	599	annot_exons
novel_circ_011800	55.3333	21.3333	576.804	285.209	-1.01606	0.000181818	yes	ncbi_410393	NC_007081.3	+	10018090	10019204	349	annot_exons
novel_circ_011847	0	4.66667	0.001	68.6806	16.0676	0.00101041	yes	ncbi_724243	NC_007081.3	+	11226697	11230292	978	annot_exons
novel_circ_011848	21.3333	7.33333	227.667	97.4232	-1.22459	0.00560359	yes	ncbi_724243	NC_007081.3	+	11227650	11228084	324	annot_exons
novel_circ_011895	7.66667	2	81.6224	27.9058	-1.5484	0.0345746	yes	ncbi_726709	NC_007081.3	+	11561714	11574622	548	annot_exons
novel_circ_012035	15	5.66667	158.126	73.9032	-1.09737	0.0444502	yes	ncbi_552209	NC_007082.3	+	2054038	2061354	1014	annot_exons
novel_circ_012036	21.6667	6.66667	233.741	91.21	-1.35764	0.00697667	yes	ncbi_552209	NC_007082.3	+	2054038	2061788	1318	annot_exons
novel_circ_012094	15	4.66667	151.116	61.2815	-1.30214	0.0310017	yes	ncbi_724592	NC_007082.3	-	3093767	3095436	814	annot_exons
novel_circ_012112	23	8.33333	239.733	110.045	-1.12334	0.0184206	yes	ncbi_724592	NC_007082.3	-	3106626	3117914	2381	exon_intron
novel_circ_012176	8.66667	2	89.6562	27.9577	-1.68116	0.0229445	yes	ncbi_726547	NC_007082.3	+	4054706	4055116	411	one_exon
novel_circ_012195	3.33333	9.66667	34.7684	128.487	1.88578	0.00572442	yes	ncbi_408429	NC_007082.3	+	4234535	4241306	706	annot_exons
novel_circ_012204	1.66667	5	17.6258	66.3589	1.9126	0.0326797	yes	ncbi_408429	NC_007082.3	+	4244833	4245611	518	annot_exons
novel_circ_012272	14	4.66667	144.579	62.0249	-1.22094	0.0198783	yes	ncbi_102654051	NC_007082.3	+	4414945	4415580	636	one_exon
novel_circ_012299	30.3333	11.6667	316.376	154.163	-1.03718	0.00670802	yes	ncbi_408423	NC_007082.3	+	4835721	4836361	641	exon_intron
novel_circ_012321	5.66667	0.666667	61.445	8.87552	-2.79139	0.0137876	yes	ncbi_408423	NC_007082.3	+	4968658	4971394	900	annot_exons
novel_circ_012338	10.6667	19	106.818	262.391	1.29656	0.00193693	yes	ncbi_408423	NC_007082.3	+	4977849	4980803	310	annot_exons
novel_circ_012404	11.6667	3	124.429	39.1964	-1.66652	0.00804367	yes	ncbi_408435	NC_007082.3	-	6400459	6402041	547	annot_exons
novel_circ_012513	8.33333	1	84.6302	12.6218	-2.74526	0.000950088	yes	ncbi_409714	NC_007082.3	-	9793646	9796541	2896	one_exon
novel_circ_012519	1.66667	6.33333	16.6245	88.8986	2.41885	0.00693511	yes	ncbi_412876	NC_007082.3	-	9866729	9870699	1066	annot_exons
novel_circ_012535	7	0.666667	74.0563	9.51515	-2.96032	0.00429559	yes	ncbi_725393	NC_007082.3	-	10032967	10033197	231	one_exon
novel_circ_012536	18.3333	3	187.404	47.8749	-1.96881	0.00375856	yes	ncbi_725393	NC_007082.3	-	10032975	10033205	231	one_exon
novel_circ_012603	1	4.66667	11.0727	61.3333	2.46966	0.0324056	yes	ncbi_100577945	NC_007083.3	+	1722035	1722452	418	one_exon
novel_circ_012642	11	3.33333	113.34	48.9588	-1.21102	0.0307564	yes	ncbi_410480	NC_007083.3	+	3618463	3619773	429	annot_exons
novel_circ_012668	5.33333	0.666667	53.9097	9.51515	-2.50225	0.039349	yes	ncbi_102653655	NC_007083.3	-	4149004	4154644	463	annot_exons
novel_circ_012696	7.66667	0.666667	79.5965	10.2067	-2.96319	0.00186008	yes	ncbi_410484	NC_007083.3	-	4208796	4215768	1151	annot_exons
novel_circ_012716	0.333333	5.66667	3.02332	79.3316	4.71369	0.000682944	yes	ncbi_413582	NC_007083.3	-	4337355	4340258	435	annot_exons
novel_circ_012735	0	3.66667	0.001	48.0201	15.5513	0.00399067	yes	ncbi_552445	NC_007083.3	-	4512138	4512749	342	annot_exons
novel_circ_012836	1.33333	5.66667	14.6025	83.9647	2.52357	0.00723104	yes	ncbi_107965483	NC_007083.3	+	5420355	5420759	405	intronic
novel_circ_012907	0	3.33333	0.001	41.6115	15.3447	0.0319209	yes	ncbi_107965483	NC_007083.3	+	5427823	5444462	13890	exon_intron
novel_circ_012916	112.333	1	1177.76	17.3067	-6.08857	1.45232e-46	yes	ncbi_725621	NC_007083.3	+	5459294	5473521	11282	exon_intron
novel_circ_012956	11.6667	3.66667	120.883	52.1173	-1.21378	0.0432312	yes	ncbi_552017	NC_007083.3	+	5688552	5690172	521	annot_exons
novel_circ_012975	2	6	21.1556	82.4382	1.96227	0.017	yes	ncbi_409300	NC_007083.3	-	6142499	6142787	222	annot_exons
novel_circ_012976	12.6667	30	127.985	432.694	1.75737	0.000230142	yes	ncbi_409300	NC_007083.3	-	6142501	6142790	223	annot_exons
novel_circ_013021	0	2.33333	0.001	31.0124	14.9206	0.0447489	yes	ncbi_726184	NC_007083.3	+	6914811	6915785	819	annot_exons
novel_circ_013069	5.33333	0.333333	57.9499	5.76891	-3.32844	0.0439869	yes	ncbi_410517	NC_007083.3	-	7293574	7296825	201	annot_exons
novel_circ_013091	45.3333	16.3333	471.049	217.571	-1.11439	0.00014357	yes	NA	NC_007083.3	+	7527141	7527750	610	intergenic
novel_circ_013119	14	3.66667	144.579	52.0135	-1.4749	0.00541727	yes	ncbi_410539	NC_007083.3	-	7703363	7704447	832	annot_exons
novel_circ_013149	4.66667	0	46.8501	0.001	-15.5158	0.00430817	yes	ncbi_726322	NC_007083.3	-	7754412	7758814	984	annot_exons
novel_circ_013157	4	0	39.8021	0.001	-15.2806	0.0127243	yes	ncbi_408470	NC_007083.3	-	7999484	8003442	975	annot_exons
novel_circ_013234	1.33333	5.33333	13.6127	67.4947	2.30982	0.0249925	yes	ncbi_408500	NC_007083.3	-	8855261	8856458	920	annot_exons
novel_circ_013294	0.666667	4.33333	6.04664	57.5352	3.25024	0.0055839	yes	ncbi_727232	NC_007083.3	+	9329333	9330729	399	annot_exons
novel_circ_013300	10	2	103.787	26.5747	-1.9655	0.00399639	yes	ncbi_408489	NC_007083.3	-	9420756	9422136	985	annot_exons
novel_circ_013301	0	2.33333	0.001	30.9606	14.9181	0.044561	yes	ncbi_408489	NC_007083.3	-	9420756	9423450	1051	annot_exons
novel_circ_013305	0	2.66667	0.001	36.0898	15.1393	0.0197379	yes	ncbi_408489	NC_007083.3	-	9425432	9426923	1249	annot_exons
novel_circ_013353	3.33333	0	36.2646	0.001	-15.1463	0.0223008	yes	ncbi_410553	NC_007083.3	+	9780675	9781258	382	annot_exons
novel_circ_013521	11	3	115.85	39.1446	-1.56537	0.00873819	yes	ncbi_412453	NC_007084.3	+	497351	498861	1034	annot_exons
novel_circ_013527	5	0.333333	54.9266	4.43776	-3.6296	0.0347892	yes	ncbi_409185	NC_007084.3	-	516322	524496	460	annot_exons
novel_circ_013536	7.66667	1.33333	78.6183	19.0822	-2.04264	0.0244465	yes	ncbi_411463	NC_007084.3	-	743844	744855	387	annot_exons
novel_circ_013538	3	0	32.2284	0.001	-14.976	0.0347577	yes	ncbi_411463	NC_007084.3	-	743844	750962	1833	annot_exons
novel_circ_013622	0.333333	5	3.02332	75.8844	4.6496	0.0127805	yes	ncbi_552099	NC_007084.3	-	3026279	3057179	9582	exon_intron
novel_circ_013626	3	0	32.7348	0.001	-14.9985	0.036101	yes	ncbi_406068	NC_007084.3	-	3168831	3169832	365	annot_exons
novel_circ_013705	44	14.6667	454.892	196.765	-1.20905	3.75449e-05	yes	ncbi_552257	NC_007084.3	+	5011344	5011735	392	antisense
novel_circ_013728	9	23.6667	93.2208	331.072	1.82842	2.643e-05	yes	ncbi_408536	NC_007084.3	-	5368192	5375154	1571	annot_exons
novel_circ_013746	46	16.6667	491.598	217.324	-1.17763	0.00159853	yes	ncbi_100576912	NC_007084.3	+	5767634	5768376	420	annot_exons
novel_circ_013824	0.333333	3.66667	4.0247	55.4711	3.78478	0.0472515	yes	ncbi_410609	NC_007084.3	+	6942754	6943695	942	exon_intron
novel_circ_013843	11.6667	2.66667	117.902	35.3983	-1.73584	0.00518056	yes	ncbi_410604	NC_007084.3	+	7366985	7369481	2497	exon_intron
novel_circ_013889	15.3333	5.66667	164.165	72.5721	-1.17766	0.0415592	yes	ncbi_410600	NC_007084.3	+	7675378	7677383	785	annot_exons
novel_circ_014017	1	3.66667	10.0713	47.3286	2.23246	0.0419295	yes	ncbi_726948	NC_007084.3	+	9145583	9145951	369	antisense
novel_circ_014060	28.3333	10	293.206	132.718	-1.14355	0.00287758	yes	ncbi_410577	NC_007084.3	-	9454789	9457832	3044	exon_intron
novel_circ_014066	8	1.33333	79.6157	19.0303	-2.06475	0.0139807	yes	ncbi_410577	NC_007084.3	-	9457633	9461602	629	annot_exons
novel_circ_014096	3.33333	0	33.767	0.001	-15.0433	0.026851	yes	ncbi_102654248	NC_007084.3	-	9734124	9740166	6043	antisense
novel_circ_014140	2.66667	5.66667	26.2125	80.6627	1.62165	0.0425492	yes	ncbi_726935	NC_007085.3	+	1226787	1231716	549	annot_exons
novel_circ_014252	1.33333	6	14.6025	75.6268	2.37268	0.00577541	yes	ncbi_409655	NC_007085.3	-	4433427	4437299	1020	annot_exons
novel_circ_014275	5.66667	0.333333	56.4497	4.43776	-3.66906	0.0120976	yes	ncbi_409655	NC_007085.3	-	4466893	4498336	9463	annot_exons
novel_circ_014366	33.6667	10.3333	344.03	145.35	-1.243	0.00478075	yes	ncbi_410658	NC_007085.3	+	6467677	6469237	571	annot_exons
novel_circ_014449	1	6	10.5894	81.0033	2.93536	0.00109386	yes	ncbi_552062	NW_003378190.1	+	213730	218647	1894	annot_exons
novel_circ_014577	14.3333	5	149.64	72.4787	-1.04586	0.0411618	yes	ncbi_100577472	NW_003378239.1	+	198013	203072	504	annot_exons
novel_circ_014673	9.33333	1	97.7288	14.6444	-2.73843	0.000421112	yes	ncbi_724831	NW_003378248.1	+	60023	77302	1081	annot_exons
novel_circ_014689	6	0.333333	61.4526	3.74624	-4.03596	0.00209931	yes	ncbi_409530	NW_003378249.1	-	104184	104729	341	annot_exons
novel_circ_014732	7	1	80.0646	13.2614	-2.59393	0.0284487	yes	ncbi_100576085	NW_003378281.1	+	357	702	346	one_exon
novel_circ_014745	3.33333	0	34.2619	0.001	-15.0643	0.0191192	yes	ncbi_552370	NW_003378287.1	-	28293	31348	815	annot_exons
novel_circ_014763	2.33333	6.66667	22.6827	87.1128	1.94129	0.0108558	yes	ncbi_412667	NW_003378298.1	-	72568	80606	1013	annot_exons
novel_circ_014850	7	1.33333	74.0679	19.0303	-1.96055	0.0286812	yes	ncbi_100578661	NW_003378392.1	+	659	1932	1072	annot_exons
novel_circ_014868	26.6667	3.66667	268.524	44.6663	-2.58779	2.17586e-05	yes	ncbi_102654368	NW_003378479.1	-	5158	13153	6308	exon_intron
novel_circ_014892	7.33333	1	80.0722	15.9756	-2.32543	0.00981135	yes	NA	NW_003379468.1	+	5863	6498	636	intergenic
novel_circ_014894	2.66667	283.667	26.2009	3918.17	7.22442	3.69448e-76	yes	NA	NW_003379468.1	+	6018	6653	636	intergenic
novel_circ_014910	10.6667	1.33333	107.29	19.7218	-2.44365	0.00169895	yes	ncbi_724401	NW_003381213.1	+	109	1476	1161	exon_intron
novel_circ_014913	11.3333	2	115.339	31.2596	-1.88351	0.0142744	yes	ncbi_724401	NW_003381213.1	+	111	1478	1161	exon_intron
novel_circ_014916	12.3333	2	126.907	27.2143	-2.22133	0.0037814	yes	ncbi_724401	NW_003381213.1	+	112	1479	1161	exon_intron
novel_circ_014917	12.3333	1.33333	122.89	19.7218	-2.6395	0.00556296	yes	ncbi_724401	NW_003381213.1	+	113	1480	1161	exon_intron
novel_circ_014922	24	6	258.391	72.9126	-1.82532	0.00150049	yes	-	-	-	-	-	-	-
