## Supplementary material for "Deciphering the mechanism underlying circRNA-mediated immune responses of western honeybees to *Nosema ceranae* infection": Table S5

### Sheet: Sheet1
Table S5 GO database annotation of DEcircRNA source genes in AmCK1 vs AmT1 comparison group
Ontology	Class	Number of source genes	Source gene ID
Biological Process	cellular process	21	ncbi_550645;ncbi_725318;ncbi_410732;ncbi_413575;ncbi_551167;ncbi_411018;ncbi_413012;ncbi_552419;ncbi_406122;ncbi_408963;ncbi_409006;ncbi_725614;ncbi_551073;ncbi_408423;ncbi_408421;ncbi_410484;ncbi_724159;ncbi_412163;ncbi_409611;ncbi_410578;ncbi_409891
Biological Process	single-organism process	18	ncbi_550645;ncbi_725318;ncbi_413575;ncbi_551167;ncbi_411018;ncbi_408862;ncbi_413012;ncbi_552419;ncbi_406122;ncbi_408963;ncbi_551261;ncbi_409006;ncbi_725614;ncbi_408421;ncbi_410484;ncbi_409611;ncbi_410578;ncbi_409891
Biological Process	metabolic process	17	ncbi_550645;ncbi_725318;ncbi_410732;ncbi_725725;ncbi_551167;ncbi_408652;ncbi_408862;ncbi_725552;ncbi_413012;ncbi_411257;ncbi_725614;ncbi_551073;ncbi_408423;ncbi_410484;ncbi_724159;ncbi_412163;ncbi_409611
Biological Process	localization	8	ncbi_413575;ncbi_551167;ncbi_406122;ncbi_551261;ncbi_409649;ncbi_409650;ncbi_409439;ncbi_410578
Biological Process	biological regulation	6	ncbi_552419;ncbi_408963;ncbi_724333;ncbi_100577980;ncbi_408421;ncbi_409611
Biological Process	signaling	4	ncbi_552419;ncbi_408963;ncbi_408421;ncbi_409611
Biological Process	response to stimulus	4	ncbi_552419;ncbi_408963;ncbi_408421;ncbi_409611
Biological Process	cellular component organization or biogenesis	2	ncbi_406122;ncbi_724159
Biological Process	behavior	1	ncbi_406122
Biological Process	reproduction	1	ncbi_406122
Biological Process	reproductive process	1	ncbi_406122
Biological Process	multi-organism process	1	ncbi_406122
Biological Process	developmental process	1	ncbi_406122
Biological Process	multicellular organismal process	1	ncbi_406122
Molecular Function	binding	31	ncbi_550645;ncbi_725318;ncbi_410732;ncbi_413575;ncbi_725725;ncbi_551167;ncbi_408652;ncbi_413416;ncbi_102654975;ncbi_411018;ncbi_408862;ncbi_725552;ncbi_413012;ncbi_552419;ncbi_102656466;ncbi_408953;ncbi_406122;ncbi_411257;ncbi_551261;ncbi_409843;ncbi_724787;ncbi_725614;ncbi_410352;ncbi_551073;ncbi_408372;ncbi_409439;ncbi_408423;ncbi_724159;ncbi_408528;ncbi_409611;ncbi_409891
Molecular Function	catalytic activity	20	ncbi_550645;ncbi_725318;ncbi_410732;ncbi_551167;ncbi_411365;ncbi_411018;ncbi_408862;ncbi_725552;ncbi_413012;ncbi_724220;ncbi_411257;ncbi_551261;ncbi_409843;ncbi_410352;ncbi_551073;ncbi_408421;ncbi_410484;ncbi_724159;ncbi_412163;ncbi_409611
Molecular Function	transporter activity	4	ncbi_413575;ncbi_551167;ncbi_551261;ncbi_410578
Molecular Function	nucleic acid binding transcription factor activity	2	ncbi_725614;ncbi_408423
Molecular Function	molecular transducer activity	1	ncbi_725614
Cellular Component	cell	10	ncbi_550645;ncbi_410860;ncbi_411018;ncbi_552419;ncbi_406122;ncbi_409843;ncbi_724333;ncbi_725614;ncbi_409439;ncbi_724159
Cellular Component	cell part	10	ncbi_550645;ncbi_410860;ncbi_411018;ncbi_552419;ncbi_406122;ncbi_409843;ncbi_724333;ncbi_725614;ncbi_409439;ncbi_724159
Cellular Component	membrane	8	ncbi_725318;ncbi_413575;ncbi_410860;ncbi_551167;ncbi_551261;ncbi_724333;ncbi_409439;ncbi_410578
Cellular Component	membrane part	7	ncbi_725318;ncbi_413575;ncbi_410860;ncbi_551167;ncbi_551261;ncbi_724333;ncbi_410578
Cellular Component	organelle	7	ncbi_410860;ncbi_411018;ncbi_406122;ncbi_409843;ncbi_725614;ncbi_409439;ncbi_724159
Cellular Component	organelle part	4	ncbi_411018;ncbi_406122;ncbi_409439;ncbi_724159
Cellular Component	macromolecular complex	4	ncbi_411018;ncbi_406122;ncbi_725614;ncbi_724159
Cellular Component	membrane-enclosed lumen	1	ncbi_406122
