## Supplementary material for "Deciphering the mechanism underlying circRNA-mediated immune responses of western honeybees to *Nosema ceranae* infection": Table S6

### Sheet: Sheet1
Table S6 GO database annotation of DEcircRNA source genes in AmCK2 vs AmT2 comparison group
Ontology	Class	Number of source genes	Source gene ID
Biological Process	cellular process	63	ncbi_550645;ncbi_551069;ncbi_413575;ncbi_410780;ncbi_411729;ncbi_412143;ncbi_408699;ncbi_725294;ncbi_551167;ncbi_726461;ncbi_408764;ncbi_410967;ncbi_408755;ncbi_410922;ncbi_408810;ncbi_100578168;ncbi_411058;ncbi_409167;ncbi_409382;ncbi_725834;ncbi_408865;ncbi_413012;ncbi_411181;ncbi_409675;ncbi_100577764;ncbi_406122;ncbi_408901;ncbi_408963;ncbi_409245;ncbi_406084;ncbi_724870;ncbi_724225;ncbi_4131…
Biological Process	single-organism process	55	ncbi_550645;ncbi_551069;ncbi_413575;ncbi_410780;ncbi_411729;ncbi_551010;ncbi_412143;ncbi_408699;ncbi_551167;ncbi_409192;ncbi_408764;ncbi_410967;ncbi_414002;ncbi_100578168;ncbi_408775;ncbi_409167;ncbi_725834;ncbi_725996;ncbi_408865;ncbi_413012;ncbi_411181;ncbi_409675;ncbi_408896;ncbi_100577764;ncbi_406122;ncbi_408901;ncbi_408963;ncbi_409245;ncbi_406084;ncbi_724870;ncbi_724225;ncbi_409227;ncbi_4100…
Biological Process	metabolic process	53	ncbi_550645;ncbi_551069;ncbi_725294;ncbi_551167;ncbi_726461;ncbi_408652;ncbi_410967;ncbi_408755;ncbi_414002;ncbi_408810;ncbi_100578168;ncbi_408775;ncbi_411058;ncbi_409167;ncbi_409382;ncbi_413012;ncbi_409889;ncbi_411257;ncbi_409065;ncbi_409245;ncbi_406084;ncbi_413197;ncbi_409227;ncbi_725335;ncbi_409868;ncbi_408275;ncbi_724953;ncbi_410309;ncbi_410351;ncbi_414001;ncbi_409759;ncbi_410269;ncbi_551233;…
Biological Process	localization	21	ncbi_413575;ncbi_410780;ncbi_411729;ncbi_551010;ncbi_551167;ncbi_409192;ncbi_408764;ncbi_408842;ncbi_725996;ncbi_408865;ncbi_411181;ncbi_100577764;ncbi_406122;ncbi_724870;ncbi_724225;ncbi_410062;ncbi_551883;ncbi_410269;ncbi_413582;ncbi_100576085;ncbi_552370
Biological Process	biological regulation	20	ncbi_551069;ncbi_412143;ncbi_408699;ncbi_100577397;ncbi_100577764;ncbi_408901;ncbi_408963;ncbi_406084;ncbi_724225;ncbi_413197;ncbi_409227;ncbi_408275;ncbi_410309;ncbi_410351;ncbi_413582;ncbi_408489;ncbi_406068;ncbi_410604;ncbi_726935;ncbi_100576085
Biological Process	response to stimulus	17	ncbi_551069;ncbi_412143;ncbi_408699;ncbi_408810;ncbi_100577764;ncbi_408963;ncbi_406084;ncbi_724225;ncbi_409227;ncbi_408275;ncbi_410309;ncbi_410351;ncbi_413582;ncbi_408489;ncbi_406068;ncbi_726935;ncbi_100576085
Biological Process	signaling	16	ncbi_551069;ncbi_412143;ncbi_408699;ncbi_100577764;ncbi_408963;ncbi_406084;ncbi_724225;ncbi_409227;ncbi_408275;ncbi_410309;ncbi_410351;ncbi_413582;ncbi_408489;ncbi_406068;ncbi_726935;ncbi_100576085
Biological Process	cellular component organization or biogenesis	6	ncbi_410922;ncbi_406122;ncbi_408901;ncbi_410158;ncbi_408275;ncbi_410480
Biological Process	multicellular organismal process	4	ncbi_409675;ncbi_408896;ncbi_406122;ncbi_410351
Biological Process	developmental process	3	ncbi_409675;ncbi_406122;ncbi_410158
Biological Process	behavior	1	ncbi_406122
Biological Process	reproduction	1	ncbi_406122
Biological Process	reproductive process	1	ncbi_406122
Biological Process	multi-organism process	1	ncbi_406122
Biological Process	biological adhesion	1	ncbi_409003
Molecular Function	binding	77	ncbi_100576700;ncbi_409780;ncbi_550645;ncbi_551069;ncbi_413575;ncbi_413968;ncbi_408699;ncbi_551167;ncbi_726461;ncbi_409192;ncbi_408652;ncbi_408764;ncbi_410967;ncbi_551291;ncbi_410922;ncbi_414002;ncbi_408810;ncbi_725092;ncbi_100577397;ncbi_408775;ncbi_411058;ncbi_100578984;ncbi_409167;ncbi_408842;ncbi_725834;ncbi_413012;ncbi_409729;ncbi_726683;ncbi_409889;ncbi_100577764;ncbi_550689;ncbi_102656466;…
Molecular Function	catalytic activity	47	ncbi_550645;ncbi_551069;ncbi_408699;ncbi_725294;ncbi_551167;ncbi_409192;ncbi_410967;ncbi_414002;ncbi_409905;ncbi_408810;ncbi_100578168;ncbi_408775;ncbi_411058;ncbi_409167;ncbi_409382;ncbi_413012;ncbi_726683;ncbi_409889;ncbi_550689;ncbi_725936;ncbi_411257;ncbi_409245;ncbi_413197;ncbi_725335;ncbi_409868;ncbi_410233;ncbi_100577138;ncbi_408275;ncbi_724953;ncbi_409203;ncbi_414001;ncbi_409759;ncbi_4102…
Molecular Function	nucleic acid binding transcription factor activity	11	ncbi_406084;ncbi_409227;ncbi_410309;ncbi_410351;ncbi_408423;ncbi_408435;ncbi_726184;ncbi_552099;ncbi_100576912;ncbi_410658;ncbi_100577472
Molecular Function	transporter activity	11	ncbi_413575;ncbi_410780;ncbi_411729;ncbi_551010;ncbi_551167;ncbi_409192;ncbi_408764;ncbi_725996;ncbi_408865;ncbi_411181;ncbi_410269
Molecular Function	molecular transducer activity	10	ncbi_551010;ncbi_725996;ncbi_406084;ncbi_724225;ncbi_409227;ncbi_410309;ncbi_413582;ncbi_408489;ncbi_406068;ncbi_726935
Molecular Function	signal transducer activity	9	ncbi_408699;ncbi_406084;ncbi_724225;ncbi_409227;ncbi_410309;ncbi_413582;ncbi_408489;ncbi_406068;ncbi_726935
Molecular Function	molecular function regulator	2	ncbi_408275;ncbi_410604
Molecular Function	structural molecule activity	2	ncbi_409778;ncbi_552445
Cellular Component	membrane	27	ncbi_413575;ncbi_551320;ncbi_410780;ncbi_411729;ncbi_551010;ncbi_551167;ncbi_409192;ncbi_408764;ncbi_100578168;ncbi_408775;ncbi_411058;ncbi_725996;ncbi_408865;ncbi_411181;ncbi_551898;ncbi_409065;ncbi_724870;ncbi_724225;ncbi_410062;ncbi_551883;ncbi_410351;ncbi_410269;ncbi_413582;ncbi_408489;ncbi_406068;ncbi_726935;ncbi_552370
Cellular Component	membrane part	26	ncbi_413575;ncbi_551320;ncbi_410780;ncbi_411729;ncbi_551010;ncbi_551167;ncbi_409192;ncbi_408764;ncbi_100578168;ncbi_408775;ncbi_411058;ncbi_725996;ncbi_408865;ncbi_411181;ncbi_551898;ncbi_409065;ncbi_724870;ncbi_724225;ncbi_410062;ncbi_410351;ncbi_410269;ncbi_413582;ncbi_408489;ncbi_406068;ncbi_726935;ncbi_552370
Cellular Component	cell	26	ncbi_550645;ncbi_551010;ncbi_408755;ncbi_410922;ncbi_100578168;ncbi_411058;ncbi_724369;ncbi_408842;ncbi_725996;ncbi_726683;ncbi_409675;ncbi_406122;ncbi_408901;ncbi_406084;ncbi_409227;ncbi_410309;ncbi_410351;ncbi_724592;ncbi_726547;ncbi_408435;ncbi_552445;ncbi_552099;ncbi_100576912;ncbi_410658;ncbi_100577472;ncbi_102654368
Cellular Component	cell part	26	ncbi_550645;ncbi_551010;ncbi_408755;ncbi_410922;ncbi_100578168;ncbi_411058;ncbi_724369;ncbi_408842;ncbi_725996;ncbi_726683;ncbi_409675;ncbi_406122;ncbi_408901;ncbi_406084;ncbi_409227;ncbi_410309;ncbi_410351;ncbi_724592;ncbi_726547;ncbi_408435;ncbi_552445;ncbi_552099;ncbi_100576912;ncbi_410658;ncbi_100577472;ncbi_102654368
Cellular Component	organelle	21	ncbi_408755;ncbi_410922;ncbi_100578168;ncbi_411058;ncbi_408842;ncbi_726683;ncbi_409675;ncbi_406122;ncbi_408901;ncbi_406084;ncbi_409227;ncbi_410309;ncbi_410351;ncbi_724592;ncbi_726547;ncbi_408435;ncbi_552099;ncbi_100576912;ncbi_410658;ncbi_100577472;ncbi_102654368
Cellular Component	organelle part	4	ncbi_100578168;ncbi_411058;ncbi_406122;ncbi_102654368
Cellular Component	macromolecular complex	4	ncbi_408764;ncbi_724369;ncbi_406122;ncbi_552445
Cellular Component	synapse part	2	ncbi_551010;ncbi_725996
Cellular Component	synapse	2	ncbi_551010;ncbi_725996
Cellular Component	extracellular region part	1	ncbi_726320
Cellular Component	extracellular region	1	ncbi_726320
Cellular Component	membrane-enclosed lumen	1	ncbi_406122
