## Supplementary material for "Deciphering the mechanism underlying circRNA-mediated immune responses of western honeybees to *Nosema ceranae* infection": Table S7

### Sheet: Sheet1
Table S7 KEGG database annotation of DEcircRNA source genes in AmCK1 vs AmT1 comparison group
KEGG_A_class	KEGG_B_class	Pathway	AmCK1 vs AmT1 (25)	All (2512)	P value	Pathway ID	Genes	K_IDs
Cellular Processes	Transport and catabolism	Endocytosis	4	117	0.0264855	ko04144	ncbi_724991;ncbi_411982;ncbi_409006;ncbi_413012	K00889+K04707+K04439+K12483
Environmental Information Processing	Signal transduction	FoxO signaling pathway	3	54	0.0154611	ko04068	ncbi_727091;ncbi_411297;ncbi_410732	K09408+K04527+K06276
Cellular Processes	Transport and catabolism	Phagosome	3	63	0.0233379	ko04145	ncbi_412810;ncbi_406122;ncbi_552419	K02154+K05692+K04392
Metabolism	Carbohydrate metabolism	Galactose metabolism	2	23	0.0211734	ko00052	ncbi_412163;ncbi_411257	K00011+K01187
Metabolism	Amino acid metabolism	Arginine and proline metabolism	2	27	0.0286715	ko00330	ncbi_408862;ncbi_410043	K00472+K01581
Metabolism	Carbohydrate metabolism	Starch and sucrose metabolism	2	29	0.0327653	ko00500	ncbi_411257;ncbi_410484	K01187+K01194
Organismal Systems	Aging	Longevity regulating pathway - multiple species	2	44	0.0697499	ko04213	ncbi_727091;ncbi_411297	K09408+K04527
Human Diseases	Endocrine and metabolic diseases	Insulin resistance	2	46	0.0754025	ko04931	ncbi_411297;ncbi_410732	K04527+K06276
Environmental Information Processing	Signal transduction	Hippo signaling pathway	2	54	0.099384	ko04391	ncbi_724292;ncbi_406122	K12076+K05692
Cellular Processes	Transport and catabolism	Lysosome	2	68	0.145586	ko04142	ncbi_412810;ncbi_410860	K02154+K12389
Genetic Information Processing	Folding, sorting and degradation	Protein processing in endoplasmic reticulum	2	125	0.355778	ko04141	ncbi_724401;ncbi_409439	K14026+K14007
Metabolism	Nucleotide metabolism	Purine metabolism	2	126	0.359466	ko00230	ncbi_411288;ncbi_725552	K13293+K03018
Organismal Systems	Environmental adaptation	Circadian rhythm	1	8	0.0770027	ko04711	ncbi_725614	K02296
Metabolism	Lipid metabolism	Fatty acid biosynthesis	1	9	0.0862179	ko00061	ncbi_409515	K01897
Environmental Information Processing	Membrane transport	ABC transporters	1	17	0.156826	ko02010	ncbi_551167	K05658
Metabolism	Carbohydrate metabolism	Pentose and glucuronate interconversions	1	22	0.198264	ko00040	ncbi_412163	K00011
Metabolism	Carbohydrate metabolism	Fructose and mannose metabolism	1	23	0.206313	ko00051	ncbi_412163	K00011
Organismal Systems	Development	Dorso-ventral axis formation	1	23	0.206313	ko04320	ncbi_724704	K02602
Metabolism	Lipid metabolism	Fatty acid degradation	1	24	0.214285	ko00071	ncbi_409515	K01897
Organismal Systems	Sensory system	Phototransduction	1	27	0.237742	ko04745	ncbi_406122	K05692
Genetic Information Processing	Transcription	RNA polymerase	1	29	0.253006	ko03020	ncbi_725552	K03018
Human Diseases	Endocrine and metabolic diseases	AGE-RAGE signaling pathway in diabetic complications	1	29	0.253006	ko04933	ncbi_552419	K04392
Environmental Information Processing	Signal transduction	mTOR signaling pathway	1	32	0.275351	ko04150	ncbi_410732	K06276
Metabolism	Metabolism of other amino acids	Glutathione metabolism	1	35	0.297055	ko00480	ncbi_410043	K01581
Metabolism	Lipid metabolism	Glycerolipid metabolism	1	37	0.311175	ko00561	ncbi_412163	K00011
Metabolism	Global and Overview	Fatty acid metabolism	1	40	0.331847	ko01212	ncbi_409515	K01897
Metabolism	Carbohydrate metabolism	Inositol phosphate metabolism	1	47	0.37779	ko00562	ncbi_724991	K00889
Environmental Information Processing	Signal transduction	Phosphatidylinositol signaling system	1	49	0.39035	ko04070	ncbi_724991	K00889
Cellular Processes	Transport and catabolism	Peroxisome	1	63	0.471694	ko04146	ncbi_409515	K01897
Environmental Information Processing	Signal transduction	Wnt signaling pathway	1	65	0.482427	ko04310	ncbi_552419	K04392
Metabolism	Nucleotide metabolism	Pyrimidine metabolism	1	80	0.556513	ko00240	ncbi_725552	K03018
Genetic Information Processing	Folding, sorting and degradation	Ubiquitin mediated proteolysis	1	92	0.608341	ko04120	ncbi_411982	K04707
Metabolism	Energy metabolism	Oxidative phosphorylation	1	95	0.620359	ko00190	ncbi_412810	K02154

### Sheet: Sheet2
附表5 Am7CK vs Am7T比较组的DEcircRNA来源基因的GO数据库注释 Table S5 GO database annotation of DEcircRNA source genes in Am7CK vs Am7T comparison group
