## Supplementary material for "Deciphering the mechanism underlying circRNA-mediated immune responses of western honeybees to *Nosema ceranae* infection": Table S8

### Sheet: Sheet1
Table S8 KEGG database annotation of DEcircRNA source genes in AmCK2 vs AmT2 comparison group
KEGG_A_class	KEGG_B_class	Pathway	AmCK2 vs AmT2	All (2512)	Pvalue	Qvalue	Pathway ID	Genes	K_IDs
Environmental Information Processing	Signal transduction	Hippo signaling pathway -fly	6	54	0.000869097	0.0373712	ko04391	ncbi_724292;ncbi_406122;ncbi_410604;ncbi_413669;ncbi_409904;ncbi_413423	K12076+K05692+K04354+K16175+K06091+K16680
Cellular Processes	Transport and catabolism	Endocytosis	8	117	0.00299645	0.0435967	ko04144	ncbi_413197;ncbi_100577764;ncbi_408901;ncbi_412667;ncbi_410923;ncbi_411463;ncbi_100576085;ncbi_413012	K00910+K07889+K05757+K05126+K01528+K12494+K07901+K12483
Metabolism	Carbohydrate metabolism	Starch and sucrose metabolism	4	29	0.00304163	0.0435967	ko00500	ncbi_409203;ncbi_409889;ncbi_411257;ncbi_410484	K00699+K01187+K01187+K01194
Human Diseases	Endocrine and metabolic diseases	Insulin resistance	4	46	0.0159582	0.171551	ko04931	ncbi_409933;ncbi_411297;ncbi_551425;ncbi_726184	K07299+K04527+K09667+K09048
Metabolism	Metabolism of cofactors and vitamins	Nicotinate and nicotinamide metabolism	2	12	0.0260825	0.22431	ko00760	ncbi_408470;ncbi_410539	K00858+K01081
Environmental Information Processing	Membrane transport	ABC transporters	2	17	0.0501984	0.359755	ko02010	ncbi_551167;ncbi_410269	K05658+K05673
Environmental Information Processing	Signal transduction	Notch signaling pathway	2	22	0.0796789	0.462781	ko04330	ncbi_410351;ncbi_727399	K06051+K06057
Metabolism	Carbohydrate metabolism	Galactose metabolism	2	23	0.0860988	0.462781	ko00052	ncbi_409889;ncbi_411257	K01187+K01187
Organismal Systems	Sensory system	Phototransduction - fly	2	27	0.113204	0.540862	ko04745	ncbi_413197;ncbi_406122	K00910+K05692
Genetic Information Processing	Translation	mRNA surveillance pathway	3	65	0.162235	0.65347	ko03015	ncbi_410604;ncbi_551123;ncbi_414001	K04354+K14411+K13917
Metabolism	Lipid metabolism	Glycerolipid metabolism	2	37	0.188111	0.65347	ko00561	ncbi_409905;ncbi_551069	K14457+K00901
Metabolism	Glycan biosynthesis and metabolism	Glycosphingolipid biosynthesis - globo series	1	10	0.195639	0.65347	ko00603	ncbi_102654368	K01988
Metabolism	Glycan biosynthesis and metabolism	Other types of O-glycan biosynthesis	1	11	0.212999	0.65347	ko00514	ncbi_551425	K09667
Metabolism	Metabolism of cofactors and vitamins	Folate biosynthesis	1	12	0.229992	0.65347	ko00790	ncbi_410393	K01077
Metabolism	Metabolism of cofactors and vitamins	Retinol metabolism	1	13	0.246624	0.65347	ko00830	ncbi_409203	K00699
Metabolism	Carbohydrate metabolism	Ascorbate and aldarate metabolism	1	13	0.246624	0.65347	ko00053	ncbi_409203	K00699
Metabolism	Nucleotide metabolism	Purine metabolism	4	126	0.285224	0.65347	ko00230	ncbi_100577138;ncbi_410539;ncbi_408699;ncbi_724374	K13298+K01081+K18437+K00939
Metabolism	Xenobiotics biodegradation and metabolism	Drug metabolism - cytochrome P450	1	17	0.309698	0.65347	ko00982	ncbi_409203	K00699
Environmental Information Processing	Signal transduction	FoxO signaling pathway	2	54	0.324345	0.65347	ko04068	ncbi_411297;ncbi_726051	K04527+K08861
Metabolism	Xenobiotics biodegradation and metabolism	Metabolism of xenobiotics by cytochrome P450	1	19	0.339261	0.65347	ko00980	ncbi_409203	K00699
Metabolism	Xenobiotics biodegradation and metabolism	Drug metabolism - other enzymes	1	22	0.38129	0.65347	ko00983	ncbi_409203	K00699
Metabolism	Carbohydrate metabolism	Pentose and glucuronate interconversions	1	22	0.38129	0.65347	ko00040	ncbi_409203	K00699
Metabolism	Metabolism of cofactors and vitamins	Porphyrin and chlorophyll metabolism	1	23	0.394708	0.65347	ko00860	ncbi_409203	K00699
Metabolism	Lipid metabolism	Sphingolipid metabolism	1	23	0.394708	0.65347	ko00600	ncbi_409628	K12349
Organismal Systems	Development	Dorso-ventral axis formation	1	23	0.394708	0.65347	ko04320	ncbi_409780	K02177
Cellular Processes	Transport and catabolism	Phagosome	2	63	0.395122	0.65347	ko04145	ncbi_100577764;ncbi_406122	K07889+K05692
Environmental Information Processing	Signal transduction	Wnt signaling pathway	2	65	0.41044	0.653663	ko04310	ncbi_552177;ncbi_552340	K02085+K08110
Genetic Information Processing	Translation	RNA transport	3	120	0.481512	0.739465	ko03013	ncbi_411154;ncbi_413053;ncbi_725259	K03260+K13137+K03260
Environmental Information Processing	Signal transduction	mTOR signaling pathway	1	32	0.503303	0.746276	ko04150	ncbi_408852	K08268
Environmental Information Processing	Signal transduction	TGF-beta signaling pathway	1	34	0.524702	0.752073	ko04350	ncbi_411058	K04661
Metabolism	Carbohydrate metabolism	Pyruvate metabolism	1	37	0.555114	0.769997	ko00620	ncbi_412876	K01958
Metabolism	Carbohydrate metabolism	Citrate cycle (TCA cycle)	1	41	0.592711	0.796455	ko00020	ncbi_412876	K01958
Organismal Systems	Aging	Longevity regulating pathway - multiple species	1	44	0.618844	0.806372	ko04213	ncbi_411297	K04527
Environmental Information Processing	Signal transduction	Phosphatidylinositol signaling system	1	49	0.658788	0.826963	ko04070	ncbi_551069	K00901
Environmental Information Processing	Signaling molecules and interaction	Neuroactive ligand-receptor interaction	1	53	0.687759	0.826963	ko04080	ncbi_413582	K04233
Metabolism	Lipid metabolism	Glycerophospholipid metabolism	1	60	0.732759	0.826963	ko00564	ncbi_551069	K00901
Metabolism	Global and Overview	Biosynthesis of amino acids	1	61	0.738645	0.826963	ko01230	ncbi_412876	K01958
Genetic Information Processing	Translation	Ribosome	2	122	0.747907	0.826963	ko03010	ncbi_552445;ncbi_724369	K02925+K02975
Cellular Processes	Transport and catabolism	Peroxisome	1	63	0.750036	0.826963	ko04146	ncbi_551233	K13356
Metabolism	Nucleotide metabolism	Pyrimidine metabolism	1	80	0.829111	0.891294	ko00240	ncbi_410539	K01081
Genetic Information Processing	Folding, sorting and degradation	Ubiquitin mediated proteolysis	1	92	0.869556	0.911973	ko04120	ncbi_409382	K10590
Metabolism	Global and Overview	Carbon metabolism	1	106	0.904974	0.926521	ko01200	ncbi_412876	K01958
Genetic Information Processing	Folding, sorting and degradation	Protein processing in endoplasmic reticulum	1	125	0.938366	0.938366	ko04141	ncbi_724401	K14026
