## Supplementary material for "Deciphering the mechanism underlying circRNA-mediated immune responses of western honeybees to *Nosema ceranae* infection": Table S9

### Sheet: Sheet1
Table S9 Relationship between DEcircRNAs and miRNAs in AmCK1 vs AmT1 comparison group
miRNA	cirRNA	miRNA_control	miRNA_treat	circRNA_control	circRNA_treat	sig
ame-miR-193	novel_circ_002201	0.916667	8.07667	64.8522	173.535	no
ame-miR-193	novel_circ_003136	0.916667	8.07667	36.616	162.815	no
ame-miR-193	novel_circ_004593	0.916667	8.07667	156.95	48.603	yes
ame-miR-193	novel_circ_010371	0.916667	8.07667	66.5031	0.001	yes
ame-miR-193	novel_circ_010995	0.916667	8.07667	22.1677	106.9	no
ame-miR-193	novel_circ_011088	0.916667	8.07667	57.463	178.516	no
ame-miR-193	novel_circ_011463	0.916667	8.07667	28.8966	94.9341	no
ame-miR-2788	novel_circ_001431	0.393333	2.54667	335.282	112.79	yes
ame-miR-2788	novel_circ_005939	0.393333	2.54667	29.2268	215.263	no
ame-miR-2788	novel_circ_011088	0.393333	2.54667	57.463	178.516	no
ame-miR-2788	novel_circ_014571	0.393333	2.54667	43.0147	225.596	no
ame-miR-318	novel_circ_006588	1.79333	7.93667	116.577	37.2601	yes
ame-miR-318	novel_circ_011088	1.79333	7.93667	57.463	178.516	no
ame-miR-318	novel_circ_011463	1.79333	7.93667	28.8966	94.9341	no
ame-miR-3720	novel_circ_004821	35.32	71.21	0.001	72.7614	no
ame-miR-3720	novel_circ_013083	35.32	71.21	110.508	8.73446	yes
ame-miR-3720	novel_circ_013731	35.32	71.21	51.0643	0.001	yes
ame-miR-6052	novel_circ_002557	0.001	3.39	164.009	6.97569	yes
ame-miR-6052	novel_circ_004247	0.001	3.39	72.9018	4.36723	yes
ame-miR-6052	novel_circ_005469	0.001	3.39	7.05906	94.6982	no
ame-miR-6052	novel_circ_006432	0.001	3.39	65.1824	0.001	yes
ame-miR-6052	novel_circ_009377	0.001	3.39	95.7299	10.207	yes
ame-miR-6052	novel_circ_011088	0.001	3.39	57.463	178.516	no
ame-miR-6052	novel_circ_011168	0.001	3.39	57.7932	0.001	yes
ame-miR-6052	novel_circ_013731	0.001	3.39	51.0643	0.001	yes
miR-100-y	novel_circ_002136	1.03667	10.5667	7.05906	85.9134	no
miR-100-y	novel_circ_006432	1.03667	10.5667	65.1824	0.001	yes
miR-100-y	novel_circ_011088	1.03667	10.5667	57.463	178.516	no
miR-100-y	novel_circ_013731	1.03667	10.5667	51.0643	0.001	yes
miR-127-y	novel_circ_002938	20.5433	0.673333	174.04	59.9459	no
miR-127-y	novel_circ_003437	20.5433	0.673333	58.1233	191.778	yes
miR-127-y	novel_circ_004247	20.5433	0.673333	72.9018	4.36723	no
miR-127-y	novel_circ_005829	20.5433	0.673333	228.861	80.6461	no
miR-127-y	novel_circ_005841	20.5433	0.673333	80.2911	10.207	no
miR-127-y	novel_circ_008326	20.5433	0.673333	51.3945	0.001	no
miR-127-y	novel_circ_009330	20.5433	0.673333	116.577	21.8865	no
miR-127-y	novel_circ_010263	20.5433	0.673333	173.379	24.1584	no
miR-127-y	novel_circ_011088	20.5433	0.673333	57.463	178.516	yes
miR-127-y	novel_circ_013731	20.5433	0.673333	51.0643	0.001	no
miR-128-y	novel_circ_000626	8.92667	27.5267	14.4483	89.944	no
miR-128-y	novel_circ_002502	8.92667	27.5267	65.1824	178.239	no
miR-128-y	novel_circ_004247	8.92667	27.5267	72.9018	4.36723	yes
miR-1307-x	novel_circ_006432	1.18333	8.28667	65.1824	0.001	yes
miR-1307-x	novel_circ_012819	1.18333	8.28667	172.719	39.0692	yes
miR-1307-y	novel_circ_002018	0.796667	6.89333	92.7583	13.1017	yes
miR-1307-y	novel_circ_005829	0.796667	6.89333	228.861	80.6461	yes
miR-1307-y	novel_circ_005841	0.796667	6.89333	80.2911	10.207	yes
miR-1307-y	novel_circ_009885	0.796667	6.89333	239.552	89.7675	yes
miR-1307-y	novel_circ_012316	0.796667	6.89333	44.0052	127.877	no
miR-1307-y	novel_circ_012319	0.796667	6.89333	0.001	53.0206	no
miR-1307-y	novel_circ_013794	0.796667	6.89333	100.808	27.0531	yes
miR-144-x	novel_circ_002611	0.393333	7.37667	0.001	69.3536	no
miR-144-x	novel_circ_004247	0.393333	7.37667	72.9018	4.36723	yes
miR-144-x	novel_circ_004593	0.393333	7.37667	156.95	48.603	yes
miR-144-x	novel_circ_005939	0.393333	7.37667	29.2268	215.263	no
miR-144-x	novel_circ_008945	0.393333	7.37667	7.38924	93.1753	no
miR-144-x	novel_circ_011088	0.393333	7.37667	57.463	178.516	no
miR-144-x	novel_circ_011587	0.393333	7.37667	58.7837	0.001	yes
miR-144-x	novel_circ_013731	0.393333	7.37667	51.0643	0.001	yes
miR-147-y	novel_circ_001607	16.72	2.08	0.001	61.1322	yes
miR-147-y	novel_circ_005478	16.72	2.08	22.1677	124.596	yes
miR-147-y	novel_circ_011088	16.72	2.08	57.463	178.516	yes
miR-147-y	novel_circ_012319	16.72	2.08	0.001	53.0206	yes
miR-151-x	novel_circ_000705	8.85	28.3533	1948.7	723.516	yes
miR-151-x	novel_circ_002136	8.85	28.3533	7.05906	85.9134	no
miR-151-x	novel_circ_003621	8.85	28.3533	35.6255	132.245	no
miR-151-x	novel_circ_008945	8.85	28.3533	7.38924	93.1753	no
miR-151-x	novel_circ_010335	8.85	28.3533	58.4535	0.001	yes
miR-151-x	novel_circ_010381	8.85	28.3533	224.444	80.0736	yes
miR-151-x	novel_circ_010563	8.85	28.3533	87.0199	6.97569	yes
miR-151-x	novel_circ_011088	8.85	28.3533	57.463	178.516	no
miR-151-x	novel_circ_011173	8.85	28.3533	1067.32	390.566	yes
miR-151-x	novel_circ_012319	8.85	28.3533	0.001	53.0206	no
miR-151-x	novel_circ_013731	8.85	28.3533	51.0643	0.001	yes
miR-151-y	novel_circ_001462	16.3233	47.5667	0.001	66.4085	no
miR-151-y	novel_circ_005829	16.3233	47.5667	228.861	80.6461	yes
miR-151-y	novel_circ_005841	16.3233	47.5667	80.2911	10.207	yes
miR-151-y	novel_circ_011088	16.3233	47.5667	57.463	178.516	no
miR-155-x	novel_circ_000878	31.2	4.36667	0.001	67.3085	yes
miR-155-x	novel_circ_002557	31.2	4.36667	164.009	6.97569	no
miR-155-x	novel_circ_003554	31.2	4.36667	108.197	21.5499	no
miR-155-x	novel_circ_013731	31.2	4.36667	51.0643	0.001	no
miR-155-x	novel_circ_014571	31.2	4.36667	43.0147	225.596	yes
miR-16-y	novel_circ_000626	0.51	3.53333	14.4483	89.944	no
miR-16-y	novel_circ_001614	0.51	3.53333	35.6255	122.887	no
miR-16-y	novel_circ_009951	0.51	3.53333	28.8966	116.484	no
miR-16-y	novel_circ_010381	0.51	3.53333	224.444	80.0736	yes
miR-16-y	novel_circ_011088	0.51	3.53333	57.463	178.516	no
miR-17-x	novel_circ_011088	5.93	16.19	57.463	178.516	no
miR-181-y	novel_circ_000499	3.31667	10.1467	157.941	51.8343	yes
miR-181-y	novel_circ_003194	3.31667	10.1467	80.2911	11.3429	yes
miR-181-y	novel_circ_004247	3.31667	10.1467	72.9018	4.36723	yes
miR-181-y	novel_circ_005829	3.31667	10.1467	228.861	80.6461	yes
miR-181-y	novel_circ_005939	3.31667	10.1467	29.2268	215.263	no
miR-181-y	novel_circ_009460	3.31667	10.1467	72.2415	11.3429	yes
miR-181-y	novel_circ_009951	3.31667	10.1467	28.8966	116.484	no
miR-181-y	novel_circ_013731	3.31667	10.1467	51.0643	0.001	yes
miR-181-y	novel_circ_013794	3.31667	10.1467	100.808	27.0531	yes
miR-1892-y	novel_circ_002042	0.7	4.21333	216.064	433.547	no
miR-1892-y	novel_circ_002043	0.7	4.21333	187.167	549.333	no
miR-1892-y	novel_circ_003437	0.7	4.21333	58.1233	191.778	no
miR-1892-y	novel_circ_009484	0.7	4.21333	51.0643	0.001	yes
miR-1892-y	novel_circ_012316	0.7	4.21333	44.0052	127.877	no
miR-1892-y	novel_circ_012319	0.7	4.21333	0.001	53.0206	no
miR-1892-y	novel_circ_012819	0.7	4.21333	172.719	39.0692	yes
miR-193-y	novel_circ_002201	0.883333	6.41	64.8522	173.535	no
miR-193-y	novel_circ_003136	0.883333	6.41	36.616	162.815	no
miR-193-y	novel_circ_004593	0.883333	6.41	156.95	48.603	yes
miR-193-y	novel_circ_008870	0.883333	6.41	57.7932	180.721	no
miR-193-y	novel_circ_010995	0.883333	6.41	22.1677	106.9	no
miR-193-y	novel_circ_011088	0.883333	6.41	57.463	178.516	no
miR-193-y	novel_circ_011463	0.883333	6.41	28.8966	94.9341	no
miR-193-y	novel_circ_013731	0.883333	6.41	51.0643	0.001	yes
miR-196-x	novel_circ_003554	3.28	17.0233	108.197	21.5499	yes
miR-1983-y	novel_circ_001614	0.001	3.04	35.6255	122.887	no
miR-1983-y	novel_circ_002958	0.001	3.04	281.907	80.4102	yes
miR-1983-y	novel_circ_010263	0.001	3.04	173.379	24.1584	yes
miR-1983-y	novel_circ_010563	0.001	3.04	87.0199	6.97569	yes
miR-1983-y	novel_circ_011088	0.001	3.04	57.463	178.516	no
miR-1983-y	novel_circ_014892	0.001	3.04	430.022	5.83976	yes
miR-1983-y	novel_circ_014893	0.001	3.04	50.7341	0.001	yes
miR-1983-y	novel_circ_014894	0.001	3.04	14.7785	970.326	no
miR-20-x	novel_circ_005286	2.27333	8.55	506.351	235.963	yes
miR-20-x	novel_circ_009951	2.27333	8.55	28.8966	116.484	no
miR-20-x	novel_circ_011088	2.27333	8.55	57.463	178.516	no
miR-20-x	novel_circ_013731	2.27333	8.55	51.0643	0.001	yes
miR-208-y	novel_circ_006432	0.306667	3.40333	65.1824	0.001	yes
miR-208-y	novel_circ_009951	0.306667	3.40333	28.8966	116.484	no
miR-208-y	novel_circ_011088	0.306667	3.40333	57.463	178.516	no
miR-208-y	novel_circ_013731	0.306667	3.40333	51.0643	0.001	yes
miR-21-x	novel_circ_005286	571.12	1226	506.351	235.963	yes
miR-21-x	novel_circ_009951	571.12	1226	28.8966	116.484	no
miR-21-x	novel_circ_011088	571.12	1226	57.463	178.516	no
miR-21-x	novel_circ_013227	571.12	1226	65.1824	0.001	yes
miR-21-x	novel_circ_014917	571.12	1226	73.232	212.368	no
miR-21-y	novel_circ_005286	12.63	58.1967	506.351	235.963	yes
miR-21-y	novel_circ_010995	12.63	58.1967	22.1677	106.9	no
miR-21-y	novel_circ_011463	12.63	58.1967	28.8966	94.9341	no
miR-21-y	novel_circ_014047	12.63	58.1967	131.686	21.8865	yes
miR-210-z	novel_circ_001431	27.58	3.81333	335.282	112.79	no
miR-210-z	novel_circ_004111	27.58	3.81333	79.6307	17.1827	no
miR-210-z	novel_circ_005478	27.58	3.81333	22.1677	124.596	yes
miR-210-z	novel_circ_009180	27.58	3.81333	94.7393	18.9415	no
miR-210-z	novel_circ_009951	27.58	3.81333	28.8966	116.484	yes
miR-210-z	novel_circ_012319	27.58	3.81333	0.001	53.0206	yes
miR-210-z	novel_circ_013731	27.58	3.81333	51.0643	0.001	no
miR-2188-x	novel_circ_006106	0.001	4.74	79.9609	6.97569	yes
miR-2188-x	novel_circ_006153	0.001	4.74	166.981	54.1565	yes
miR-2188-x	novel_circ_011088	0.001	4.74	57.463	178.516	no
miR-2188-x	novel_circ_013170	0.001	4.74	102.129	238.572	no
miR-2188-x	novel_circ_014047	0.001	4.74	131.686	21.8865	yes
miR-221-y	novel_circ_009951	9.66667	24.43	28.8966	116.484	no
miR-221-y	novel_circ_011088	9.66667	24.43	57.463	178.516	no
miR-222-y	novel_circ_009951	100.147	365.617	28.8966	116.484	no
miR-222-y	novel_circ_011088	100.147	365.617	57.463	178.516	no
miR-222-y	novel_circ_013731	100.147	365.617	51.0643	0.001	yes
miR-224-x	novel_circ_002136	0.001	2.32667	7.05906	85.9134	no
miR-25-x	novel_circ_000007	0.203333	2.63667	114.926	273.972	no
miR-25-x	novel_circ_002136	0.203333	2.63667	7.05906	85.9134	no
miR-25-x	novel_circ_002958	0.203333	2.63667	281.907	80.4102	yes
miR-25-x	novel_circ_011088	0.203333	2.63667	57.463	178.516	no
miR-25-x	novel_circ_011173	0.203333	2.63667	1067.32	390.566	yes
miR-25-x	novel_circ_013731	0.203333	2.63667	51.0643	0.001	yes
miR-28-y	novel_circ_010563	7.74667	23.9733	87.0199	6.97569	yes
miR-28-y	novel_circ_011088	7.74667	23.9733	57.463	178.516	no
miR-28-y	novel_circ_013731	7.74667	23.9733	51.0643	0.001	yes
miR-28-y	novel_circ_014767	7.74667	23.9733	28.8966	98.7288	no
miR-29-y	novel_circ_000626	29.68	84.2333	14.4483	89.944	no
miR-29-y	novel_circ_000696	29.68	84.2333	21.8375	124.596	no
miR-29-y	novel_circ_003542	29.68	84.2333	108.527	18.9415	yes
miR-29-y	novel_circ_005014	29.68	84.2333	93.0884	5.83976	yes
miR-29-y	novel_circ_006432	29.68	84.2333	65.1824	0.001	yes
miR-29-y	novel_circ_013731	29.68	84.2333	51.0643	0.001	yes
miR-291-x	novel_circ_006106	10.67	0.323333	79.9609	6.97569	no
miR-291-x	novel_circ_006432	10.67	0.323333	65.1824	0.001	no
miR-291-x	novel_circ_009330	10.67	0.323333	116.577	21.8865	no
miR-291-x	novel_circ_009951	10.67	0.323333	28.8966	116.484	yes
miR-291-x	novel_circ_011088	10.67	0.323333	57.463	178.516	yes
miR-291-x	novel_circ_011168	10.67	0.323333	57.7932	0.001	no
miR-291-y	novel_circ_001195	7.85333	0.001	209.665	481.561	yes
miR-291-y	novel_circ_002136	7.85333	0.001	7.05906	85.9134	yes
miR-291-y	novel_circ_002726	7.85333	0.001	57.7932	0.001	no
miR-291-y	novel_circ_003554	7.85333	0.001	108.197	21.5499	no
miR-291-y	novel_circ_005286	7.85333	0.001	506.351	235.963	no
miR-291-y	novel_circ_011088	7.85333	0.001	57.463	178.516	yes
miR-291-y	novel_circ_013731	7.85333	0.001	51.0643	0.001	no
miR-291-y	novel_circ_014571	7.85333	0.001	43.0147	225.596	yes
miR-292-x	novel_circ_006027	7.48	0.35	260.73	123.796	no
miR-292-x	novel_circ_006386	7.48	0.35	258.749	68.3941	no
miR-292-x	novel_circ_007310	7.48	0.35	57.1328	0.001	no
miR-292-x	novel_circ_011088	7.48	0.35	57.463	178.516	yes
miR-292-x	novel_circ_011217	7.48	0.35	79.6307	17.1827	no
miR-292-x	novel_circ_013080	7.48	0.35	93.4186	221.339	yes
miR-292-x	novel_circ_014917	7.48	0.35	73.232	212.368	yes
miR-292-y	novel_circ_004247	6.88	0.001	72.9018	4.36723	no
miR-292-y	novel_circ_004593	6.88	0.001	156.95	48.603	no
miR-292-y	novel_circ_005286	6.88	0.001	506.351	235.963	no
miR-292-y	novel_circ_005939	6.88	0.001	29.2268	215.263	yes
miR-292-y	novel_circ_009951	6.88	0.001	28.8966	116.484	yes
miR-292-y	novel_circ_011088	6.88	0.001	57.463	178.516	yes
miR-292-y	novel_circ_013731	6.88	0.001	51.0643	0.001	no
miR-293-x	novel_circ_000663	3.04	0.001	313.445	658.958	yes
miR-293-x	novel_circ_001195	3.04	0.001	209.665	481.561	yes
miR-293-x	novel_circ_002726	3.04	0.001	57.7932	0.001	no
miR-293-x	novel_circ_011088	3.04	0.001	57.463	178.516	yes
miR-293-x	novel_circ_011217	3.04	0.001	79.6307	17.1827	no
miR-293-x	novel_circ_012690	3.04	0.001	79.9609	226.32	yes
miR-293-x	novel_circ_013080	3.04	0.001	93.4186	221.339	yes
miR-293-x	novel_circ_014917	3.04	0.001	73.232	212.368	yes
miR-293-y	novel_circ_004111	4.93667	0.001	79.6307	17.1827	no
miR-293-y	novel_circ_004247	4.93667	0.001	72.9018	4.36723	no
miR-293-y	novel_circ_005450	4.93667	0.001	65.1824	0.001	no
miR-293-y	novel_circ_009885	4.93667	0.001	239.552	89.7675	no
miR-293-y	novel_circ_013731	4.93667	0.001	51.0643	0.001	no
miR-294-y	novel_circ_004247	2.32	0.001	72.9018	4.36723	no
miR-294-y	novel_circ_006027	2.32	0.001	260.73	123.796	no
miR-294-y	novel_circ_007310	2.32	0.001	57.1328	0.001	no
miR-295-y	novel_circ_004247	34.93	2.15	72.9018	4.36723	no
miR-295-y	novel_circ_005450	34.93	2.15	65.1824	0.001	no
miR-295-y	novel_circ_005939	34.93	2.15	29.2268	215.263	yes
miR-295-y	novel_circ_007310	34.93	2.15	57.1328	0.001	no
miR-295-y	novel_circ_009951	34.93	2.15	28.8966	116.484	yes
miR-295-y	novel_circ_011088	34.93	2.15	57.463	178.516	yes
miR-295-y	novel_circ_011463	34.93	2.15	28.8966	94.9341	yes
miR-298-x	novel_circ_001607	12.7433	0.001	0.001	61.1322	yes
miR-298-x	novel_circ_002505	12.7433	0.001	51.0643	0.001	no
miR-298-x	novel_circ_007310	12.7433	0.001	57.1328	0.001	no
miR-30-x	novel_circ_000626	235.107	661.7	14.4483	89.944	no
miR-30-x	novel_circ_006106	235.107	661.7	79.9609	6.97569	yes
miR-30-x	novel_circ_006432	235.107	661.7	65.1824	0.001	yes
miR-30-x	novel_circ_011088	235.107	661.7	57.463	178.516	no
miR-30-x	novel_circ_012352	235.107	661.7	114.926	262.217	no
miR-30-x	novel_circ_013384	235.107	661.7	50.4039	0.001	yes
miR-30-x	novel_circ_013731	235.107	661.7	51.0643	0.001	yes
miR-30-x	novel_circ_014571	235.107	661.7	43.0147	225.596	no
miR-30-y	novel_circ_000626	6.39	28.2067	14.4483	89.944	no
miR-30-y	novel_circ_001701	6.39	28.2067	29.5569	184.802	no
miR-30-y	novel_circ_002136	6.39	28.2067	7.05906	85.9134	no
miR-30-y	novel_circ_005450	6.39	28.2067	65.1824	0.001	yes
miR-30-y	novel_circ_009402	6.39	28.2067	114.926	6.97569	yes
miR-30-y	novel_circ_011088	6.39	28.2067	57.463	178.516	no
miR-30-y	novel_circ_013731	6.39	28.2067	51.0643	0.001	yes
miR-300-y	novel_circ_005829	4.17333	0.001	228.861	80.6461	no
miR-300-y	novel_circ_005841	4.17333	0.001	80.2911	10.207	no
miR-300-y	novel_circ_006588	4.17333	0.001	116.577	37.2601	no
miR-300-y	novel_circ_007316	4.17333	0.001	109.188	22.6858	no
miR-300-y	novel_circ_009951	4.17333	0.001	28.8966	116.484	yes
miR-300-y	novel_circ_011088	4.17333	0.001	57.463	178.516	yes
miR-342-y	novel_circ_006432	15.76	5.51667	65.1824	0.001	no
miR-342-y	novel_circ_011088	15.76	5.51667	57.463	178.516	yes
miR-369-y	novel_circ_001607	2.11333	0.001	0.001	61.1322	yes
miR-369-y	novel_circ_001614	2.11333	0.001	35.6255	122.887	yes
miR-369-y	novel_circ_004676	2.11333	0.001	0.001	65.5588	yes
miR-369-y	novel_circ_006588	2.11333	0.001	116.577	37.2601	no
miR-369-y	novel_circ_008870	2.11333	0.001	57.7932	180.721	yes
miR-369-y	novel_circ_011088	2.11333	0.001	57.463	178.516	yes
miR-369-y	novel_circ_014017	2.11333	0.001	101.468	27.3897	no
miR-369-y	novel_circ_014917	2.11333	0.001	73.232	212.368	yes
miR-374-y	novel_circ_010995	0.203333	5.39667	22.1677	106.9	no
miR-374-y	novel_circ_011088	0.203333	5.39667	57.463	178.516	no
miR-374-y	novel_circ_011510	0.203333	5.39667	7.05906	75.4796	no
miR-374-y	novel_circ_013731	0.203333	5.39667	51.0643	0.001	yes
miR-374-y	novel_circ_013794	0.203333	5.39667	100.808	27.0531	yes
miR-374-y	novel_circ_014893	0.203333	5.39667	50.7341	0.001	yes
miR-374-y	novel_circ_014894	0.203333	5.39667	14.7785	970.326	no
miR-376-y	novel_circ_005939	2.52333	0.001	29.2268	215.263	yes
miR-376-y	novel_circ_008945	2.52333	0.001	7.38924	93.1753	yes
miR-376-y	novel_circ_009951	2.52333	0.001	28.8966	116.484	yes
miR-376-y	novel_circ_013731	2.52333	0.001	51.0643	0.001	no
miR-376-y	novel_circ_014246	2.52333	0.001	21.1772	106.277	yes
miR-376-y	novel_circ_014571	2.52333	0.001	43.0147	225.596	yes
miR-381-y	novel_circ_001614	4.37667	0.001	35.6255	122.887	yes
miR-381-y	novel_circ_005469	4.37667	0.001	7.05906	94.6982	yes
miR-381-y	novel_circ_005829	4.37667	0.001	228.861	80.6461	no
miR-381-y	novel_circ_010563	4.37667	0.001	87.0199	6.97569	no
miR-381-y	novel_circ_011587	4.37667	0.001	58.7837	0.001	no
miR-381-y	novel_circ_013083	4.37667	0.001	110.508	8.73446	no
miR-381-y	novel_circ_013731	4.37667	0.001	51.0643	0.001	no
miR-409-y	novel_circ_006432	2.80667	0.001	65.1824	0.001	no
miR-410-y	novel_circ_006432	6.53333	0.35	65.1824	0.001	no
miR-410-y	novel_circ_009951	6.53333	0.35	28.8966	116.484	yes
miR-410-y	novel_circ_011088	6.53333	0.35	57.463	178.516	yes
miR-411-x	novel_circ_011088	14.07	1.2	57.463	178.516	yes
miR-411-x	novel_circ_014045	14.07	1.2	123.636	27.3897	no
miR-423-y	novel_circ_000696	16.4033	34.85	21.8375	124.596	no
miR-423-y	novel_circ_002136	16.4033	34.85	7.05906	85.9134	no
miR-423-y	novel_circ_005829	16.4033	34.85	228.861	80.6461	yes
miR-423-y	novel_circ_006386	16.4033	34.85	258.749	68.3941	yes
miR-423-y	novel_circ_006731	16.4033	34.85	469.074	224.907	yes
miR-423-y	novel_circ_014767	16.4033	34.85	28.8966	98.7288	no
miR-434-y	novel_circ_006432	11.44	0.001	65.1824	0.001	no
miR-434-y	novel_circ_009444	11.44	0.001	50.7341	145.683	yes
miR-434-y	novel_circ_011173	11.44	0.001	1067.32	390.566	no
miR-434-y	novel_circ_012690	11.44	0.001	79.9609	226.32	yes
miR-434-y	novel_circ_013552	11.44	0.001	7.05906	108.423	yes
miR-434-y	novel_circ_014047	11.44	0.001	131.686	21.8865	no
miR-451-x	novel_circ_001614	87.57	15.0967	35.6255	122.887	yes
miR-451-x	novel_circ_003194	87.57	15.0967	80.2911	11.3429	no
miR-451-x	novel_circ_006432	87.57	15.0967	65.1824	0.001	no
miR-451-x	novel_circ_009885	87.57	15.0967	239.552	89.7675	no
miR-451-x	novel_circ_009951	87.57	15.0967	28.8966	116.484	yes
miR-451-x	novel_circ_010563	87.57	15.0967	87.0199	6.97569	no
miR-451-x	novel_circ_013731	87.57	15.0967	51.0643	0.001	no
miR-454-y	novel_circ_009951	0.203333	2.38667	28.8966	116.484	no
miR-462-y	novel_circ_005286	3.55	0.001	506.351	235.963	no
miR-462-y	novel_circ_005829	3.55	0.001	228.861	80.6461	no
miR-462-y	novel_circ_005841	3.55	0.001	80.2911	10.207	no
miR-462-y	novel_circ_009951	3.55	0.001	28.8966	116.484	yes
miR-462-y	novel_circ_010335	3.55	0.001	58.4535	0.001	no
miR-462-y	novel_circ_011088	3.55	0.001	57.463	178.516	yes
miR-462-y	novel_circ_011587	3.55	0.001	58.7837	0.001	no
miR-4700-x	novel_circ_000030	5.99	0.001	79.9609	8.73446	no
miR-4700-x	novel_circ_011088	5.99	0.001	57.463	178.516	yes
miR-4700-x	novel_circ_013731	5.99	0.001	51.0643	0.001	no
miR-4792-x	novel_circ_005829	6.47667	1.01333	228.861	80.6461	no
miR-4792-x	novel_circ_009377	6.47667	1.01333	95.7299	10.207	no
miR-4792-x	novel_circ_009750	6.47667	1.01333	14.7785	84.7775	yes
miR-4792-x	novel_circ_011587	6.47667	1.01333	58.7837	0.001	no
miR-486-x	novel_circ_002136	230.923	9.31	7.05906	85.9134	yes
miR-486-x	novel_circ_004593	230.923	9.31	156.95	48.603	no
miR-486-x	novel_circ_010381	230.923	9.31	224.444	80.0736	no
miR-486-x	novel_circ_012352	230.923	9.31	114.926	262.217	yes
miR-486-x	novel_circ_013343	230.923	9.31	95.3997	6.97569	no
miR-501-y	novel_circ_006432	0.001	1.27333	65.1824	0.001	yes
miR-501-y	novel_circ_013731	0.001	1.27333	51.0643	0.001	yes
miR-5100-y	novel_circ_000007	9.75	0.001	114.926	273.972	yes
miR-5100-y	novel_circ_004247	9.75	0.001	72.9018	4.36723	no
miR-5100-y	novel_circ_008989	9.75	0.001	168.302	39.0692	no
miR-5100-y	novel_circ_009402	9.75	0.001	114.926	6.97569	no
miR-5100-y	novel_circ_013227	9.75	0.001	65.1824	0.001	no
miR-5100-y	novel_circ_013794	9.75	0.001	100.808	27.0531	no
miR-5106-y	novel_circ_000626	85.4967	13.75	14.4483	89.944	yes
miR-5106-y	novel_circ_005939	85.4967	13.75	29.2268	215.263	yes
miR-5106-y	novel_circ_011088	85.4967	13.75	57.463	178.516	yes
miR-5110-x	novel_circ_000626	2.28	0.001	14.4483	89.944	yes
miR-5110-x	novel_circ_004593	2.28	0.001	156.95	48.603	no
miR-5110-x	novel_circ_006436	2.28	0.001	64.522	4.36723	no
miR-5110-x	novel_circ_011173	2.28	0.001	1067.32	390.566	no
miR-5110-x	novel_circ_013731	2.28	0.001	51.0643	0.001	no
miR-541-x	novel_circ_002201	10.2933	0.001	64.8522	173.535	yes
miR-541-x	novel_circ_004111	10.2933	0.001	79.6307	17.1827	no
miR-541-x	novel_circ_011088	10.2933	0.001	57.463	178.516	yes
miR-541-x	novel_circ_012025	10.2933	0.001	802.045	386.923	no
miR-541-x	novel_circ_012316	10.2933	0.001	44.0052	127.877	yes
miR-541-x	novel_circ_012319	10.2933	0.001	0.001	53.0206	yes
miR-584-x	novel_circ_004247	0.306667	4.60667	72.9018	4.36723	yes
miR-584-x	novel_circ_005478	0.306667	4.60667	22.1677	124.596	no
miR-584-x	novel_circ_009484	0.306667	4.60667	51.0643	0.001	yes
miR-590-y	novel_circ_005286	0.19	2.35	506.351	235.963	yes
miR-590-y	novel_circ_006432	0.19	2.35	65.1824	0.001	yes
miR-590-y	novel_circ_009377	0.19	2.35	95.7299	10.207	yes
miR-590-y	novel_circ_011088	0.19	2.35	57.463	178.516	no
miR-590-y	novel_circ_013719	0.19	2.35	7.38924	85.9637	no
miR-590-y	novel_circ_013731	0.19	2.35	51.0643	0.001	yes
miR-706-x	novel_circ_002938	11.3267	36.5133	174.04	59.9459	yes
miR-706-x	novel_circ_004247	11.3267	36.5133	72.9018	4.36723	yes
miR-706-x	novel_circ_006432	11.3267	36.5133	65.1824	0.001	yes
miR-706-x	novel_circ_007413	11.3267	36.5133	43.3449	147.281	no
miR-706-x	novel_circ_009287	11.3267	36.5133	71.2509	5.83976	yes
miR-706-x	novel_circ_009951	11.3267	36.5133	28.8966	116.484	no
miR-706-x	novel_circ_011088	11.3267	36.5133	57.463	178.516	no
miR-722-y	novel_circ_002018	6.06333	0.526667	92.7583	13.1017	no
miR-722-y	novel_circ_011088	6.06333	0.526667	57.463	178.516	yes
miR-722-y	novel_circ_013731	6.06333	0.526667	51.0643	0.001	no
miR-767-x	novel_circ_009484	0.203333	5.34667	51.0643	0.001	yes
miR-767-x	novel_circ_009951	0.203333	5.34667	28.8966	116.484	no
miR-767-x	novel_circ_010371	0.203333	5.34667	66.5031	0.001	yes
miR-767-x	novel_circ_011088	0.203333	5.34667	57.463	178.516	no
miR-769-x	novel_circ_008870	0.97	5.59	57.7932	180.721	no
miR-769-x	novel_circ_008945	0.97	5.59	7.38924	93.1753	no
miR-769-x	novel_circ_013731	0.97	5.59	51.0643	0.001	yes
miR-8191-x	novel_circ_000696	19.12	0.001	21.8375	124.596	yes
miR-8191-x	novel_circ_013731	19.12	0.001	51.0643	0.001	no
miR-8212-y	novel_circ_008813	0.001	2.83333	43.0147	178.239	no
miR-8212-y	novel_circ_008945	0.001	2.83333	7.38924	93.1753	no
miR-8212-y	novel_circ_013384	0.001	2.83333	50.4039	0.001	yes
miR-8232-x	novel_circ_001462	0.19	2.49667	0.001	66.4085	no
miR-8232-x	novel_circ_006153	0.19	2.49667	166.981	54.1565	yes
miR-8232-x	novel_circ_013731	0.19	2.49667	51.0643	0.001	yes
miR-8503-x	novel_circ_000878	17.4267	1.09667	0.001	67.3085	yes
miR-8503-x	novel_circ_001614	17.4267	1.09667	35.6255	122.887	yes
miR-8503-x	novel_circ_002201	17.4267	1.09667	64.8522	173.535	yes
miR-8503-x	novel_circ_002729	17.4267	1.09667	221.802	77.4148	no
miR-8503-x	novel_circ_002938	17.4267	1.09667	174.04	59.9459	no
miR-8503-x	novel_circ_003084	17.4267	1.09667	137.094	40.2051	no
miR-8503-x	novel_circ_003136	17.4267	1.09667	36.616	162.815	yes
miR-8503-x	novel_circ_004247	17.4267	1.09667	72.9018	4.36723	no
miR-8503-x	novel_circ_005478	17.4267	1.09667	22.1677	124.596	yes
miR-8503-x	novel_circ_006247	17.4267	1.09667	283.227	105.764	no
miR-8503-x	novel_circ_008813	17.4267	1.09667	43.0147	178.239	yes
miR-8503-x	novel_circ_009951	17.4267	1.09667	28.8966	116.484	yes
miR-8503-x	novel_circ_011173	17.4267	1.09667	1067.32	390.566	no
miR-8503-x	novel_circ_011587	17.4267	1.09667	58.7837	0.001	no
miR-8503-x	novel_circ_013731	17.4267	1.09667	51.0643	0.001	no
miR-8503-x	novel_circ_013794	17.4267	1.09667	100.808	27.0531	no
miR-9075-y	novel_circ_001263	0.001	5.02	0.001	61.755	no
miR-9075-y	novel_circ_001343	0.001	5.02	261.06	574.467	no
miR-9075-y	novel_circ_008989	0.001	5.02	168.302	39.0692	yes
miR-9075-y	novel_circ_010381	0.001	5.02	224.444	80.0736	yes
miR-9075-y	novel_circ_011088	0.001	5.02	57.463	178.516	no
miR-9075-y	novel_circ_011160	0.001	5.02	7.38924	123.737	no
miR-9075-y	novel_circ_013731	0.001	5.02	51.0643	0.001	yes
miR-92-x	novel_circ_000322	0.001	1.64667	449.878	185.787	yes
miR-92-x	novel_circ_005829	0.001	1.64667	228.861	80.6461	yes
miR-92-x	novel_circ_005841	0.001	1.64667	80.2911	10.207	yes
miR-92-x	novel_circ_011088	0.001	1.64667	57.463	178.516	no
miR-92-x	novel_circ_014892	0.001	1.64667	430.022	5.83976	yes
miR-92-x	novel_circ_014893	0.001	1.64667	50.7341	0.001	yes
miR-92-x	novel_circ_014894	0.001	1.64667	14.7785	970.326	no
miR-941-y	novel_circ_002018	1.07333	7.12667	92.7583	13.1017	yes
miR-941-y	novel_circ_004111	1.07333	7.12667	79.6307	17.1827	yes
miR-941-y	novel_circ_008439	1.07333	7.12667	251.689	115.575	yes
miR-941-y	novel_circ_009951	1.07333	7.12667	28.8966	116.484	no
miR-941-y	novel_circ_010563	1.07333	7.12667	87.0199	6.97569	yes
miR-941-y	novel_circ_011173	1.07333	7.12667	1067.32	390.566	yes
miR-941-y	novel_circ_013731	1.07333	7.12667	51.0643	0.001	yes
novel-m0007-5p	novel_circ_002136	0.49	3.66	7.05906	85.9134	no
novel-m0007-5p	novel_circ_002201	0.49	3.66	64.8522	173.535	no
novel-m0007-5p	novel_circ_003542	0.49	3.66	108.527	18.9415	yes
novel-m0007-5p	novel_circ_004247	0.49	3.66	72.9018	4.36723	yes
novel-m0007-5p	novel_circ_006153	0.49	3.66	166.981	54.1565	yes
novel-m0007-5p	novel_circ_006925	0.49	3.66	35.2953	376.159	no
novel-m0007-5p	novel_circ_011088	0.49	3.66	57.463	178.516	no
novel-m0007-5p	novel_circ_011168	0.49	3.66	57.7932	0.001	yes
novel-m0007-5p	novel_circ_012025	0.49	3.66	802.045	386.923	yes
novel-m0007-5p	novel_circ_012316	0.49	3.66	44.0052	127.877	no
novel-m0007-5p	novel_circ_012319	0.49	3.66	0.001	53.0206	no
novel-m0007-5p	novel_circ_012338	0.49	3.66	72.9018	242.03	no
novel-m0007-5p	novel_circ_012352	0.49	3.66	114.926	262.217	no
novel-m0007-5p	novel_circ_013719	0.49	3.66	7.38924	85.9637	no
novel-m0018-5p	novel_circ_001137	755.007	1683.19	123.306	42.8136	yes
novel-m0018-5p	novel_circ_002201	755.007	1683.19	64.8522	173.535	no
novel-m0018-5p	novel_circ_006027	755.007	1683.19	260.73	123.796	yes
novel-m0018-5p	novel_circ_006588	755.007	1683.19	116.577	37.2601	yes
novel-m0018-5p	novel_circ_009951	755.007	1683.19	28.8966	116.484	no
novel-m0018-5p	novel_circ_011088	755.007	1683.19	57.463	178.516	no
novel-m0018-5p	novel_circ_011160	755.007	1683.19	7.38924	123.737	no
novel-m0018-5p	novel_circ_012690	755.007	1683.19	79.9609	226.32	no
novel-m0018-5p	novel_circ_013731	755.007	1683.19	51.0643	0.001	yes
novel-m0018-5p	novel_circ_014571	755.007	1683.19	43.0147	225.596	no
