## Supplementary material for "Deciphering the mechanism underlying circRNA-mediated immune responses of western honeybees to *Nosema ceranae* infection": Table S13

### Sheet: Sheet1
Table S13 GO database annotations of target mRNAs in AmCK1 vs AmT1 comparison group
Ontology	Class	mRNA Number	mRNA ID
Biological Process	cellular process	50	XM_003250942.3;XM_006563649.2;XM_006564187.2;XM_006570210.1;XM_006571322.2;XM_006572141.2;XM_016911274.1;XM_016915711.1;XM_397003.6;XM_006569004.2;XM_016912421.1;XM_394432.6;XM_006558374.2;XM_016912737.1;XM_016912037.1;NM_001171006.1;XM_006558500.2;XM_006558063.2;XM_016914485.1;XM_016915842.1;XM_006557903.2;XM_006559419.2;XM_006570052.2;XM_394836.6;XM_006563149.2;XM_006564220.2;XM_006567354.2;XM_…
Biological Process	metabolic process	41	XM_003250942.3;XM_006559340.2;XM_006566082.2;XM_006570210.1;XM_006571322.2;XM_006572141.2;XM_016915711.1;XM_623080.4;XM_006569004.2;XM_394432.6;XM_006558374.2;XM_016912737.1;XM_016912037.1;NM_001171006.1;XM_006558500.2;XM_016912440.1;XM_006565506.2;XM_016915842.1;XM_006570052.2;XM_394836.6;XM_006563149.2;XM_006564220.2;XM_006567354.2;XM_006567995.2;XM_006558957.2;XM_006570715.2;XM_016912809.1;XM_…
Biological Process	single-organism process	40	XM_003250942.3;XM_006559340.2;XM_006563649.2;XM_006564187.2;XM_006570210.1;XM_006571322.2;XM_016911274.1;XM_397003.6;XM_016912421.1;XM_394432.6;NM_001171006.1;XM_006558063.2;XM_016912440.1;XM_016914485.1;XM_006557903.2;XM_006559419.2;XM_006567995.2;XM_016912809.1;XM_006569041.2;XM_392217.6;NM_001011572.1;XM_006561547.2;XM_006565075.2;XM_006571603.2;XM_624411.5;NM_001011607.1;XM_001122356.4;XM_392…
Biological Process	biological regulation	20	XM_003250942.3;XM_006563649.2;XM_016911274.1;XM_397003.6;XM_394432.6;NM_001171006.1;XM_016918065.1;XM_016914485.1;XM_006559419.2;XM_006569041.2;XM_392217.6;NM_001011572.1;XM_006561547.2;XM_006563590.2;XM_006565075.2;NM_001011607.1;XM_001122356.4;XM_006563616.2;XM_006563650.2;XM_006562518.2
Biological Process	signaling	12	XM_003250942.3;XM_006563649.2;XM_016911274.1;XM_397003.6;XM_394432.6;NM_001171006.1;XM_006559419.2;XM_006561547.2;XM_006565075.2;XM_001122356.4;XM_006563616.2;XM_006563650.2
Biological Process	response to stimulus	12	XM_003250942.3;XM_006563649.2;XM_016911274.1;XM_397003.6;XM_394432.6;NM_001171006.1;XM_006559419.2;XM_006561547.2;XM_006565075.2;XM_001122356.4;XM_006563616.2;XM_006563650.2
Biological Process	localization	12	XM_006570210.1;XM_623080.4;XM_016912421.1;XM_006570195.2;XM_006569041.2;XM_392217.6;NM_001011572.1;NM_001011607.1;XM_016916206.1;XM_006572254.2;XM_001120535.4;XM_016915678.1
Biological Process	multi-organism process	2	XM_016912440.1;NM_001011607.1
Biological Process	biological adhesion	2	XM_006570873.2;XM_006563625.2
Biological Process	multicellular organismal process	2	NM_001171006.1;XM_016912440.1
Biological Process	cell killing	1	NM_001011607.1
Biological Process	reproduction	1	XM_016912440.1
Biological Process	reproductive process	1	XM_016912440.1
Biological Process	cellular component organization or biogenesis	1	XM_006570210.1
Molecular Function	binding	54	XM_016916093.1;XM_003250942.3;XM_006559340.2;XM_006563649.2;XM_006564187.2;XM_006571322.2;XM_006572141.2;XM_016915711.1;XM_623080.4;XM_006569004.2;XM_016916212.1;XM_016916861.1;XM_394432.6;XM_006558374.2;XM_016912737.1;XM_016911320.1;XM_006558500.2;XM_016913641.1;XM_016912440.1;XM_016914485.1;XM_006565506.2;XM_016915842.1;XM_006570052.2;XM_006563149.2;XM_006567354.2;XM_006558957.2;XM_016912809.1;…
Molecular Function	catalytic activity	38	XM_016916093.1;XM_003250942.3;XM_006559340.2;XM_006564187.2;XM_006566082.2;XM_006571322.2;XM_006572141.2;XM_016915711.1;XM_623080.4;XM_006569004.2;XM_393293.6;XM_394432.6;XM_016912037.1;XM_006558500.2;XM_016913641.1;XM_016915827.1;XM_006565506.2;XM_006567371.2;XM_394836.6;XM_006563149.2;XM_006564220.2;XM_006567354.2;XM_006558957.2;XM_006570715.2;XM_016912809.1;XM_006565075.2;XM_006571603.2;XM_624…
Molecular Function	signal transducer activity	8	XM_016911274.1;XM_394432.6;XM_006557903.2;XM_006569041.2;XM_392217.6;XM_006561547.2;XM_006563590.2;XM_001122356.4
Molecular Function	nucleic acid binding transcription factor activity	7	XM_006558374.2;XM_016912737.1;NM_001171006.1;XM_016915842.1;XM_006570052.2;XM_006558376.2;XM_006561547.2
Molecular Function	molecular transducer activity	7	XM_003250942.3;XM_016911274.1;XM_006557903.2;XM_006569041.2;XM_392217.6;XM_006561547.2;XM_001122356.4
Molecular Function	molecular function regulator	5	XM_397003.6;XM_016918065.1;XM_006563590.2;NM_001011607.1;XM_006562518.2
Molecular Function	transporter activity	3	XM_006569041.2;XM_392217.6;XM_016916206.1
Molecular Function	electron carrier activity	1	XM_006572254.2
Molecular Function	transcription factor activity, protein binding	1	XM_006570210.1
Cellular Component	cell	24	XM_006564187.2;XM_006570210.1;XM_006571322.2;XM_623080.4;XM_006558374.2;XM_016912737.1;NM_001171006.1;XM_016913641.1;XM_016915827.1;XM_016912440.1;XM_016915842.1;XM_016910788.1;XM_006567371.2;XM_006570052.2;XM_006558376.2;XM_006561547.2;XM_624411.5;XM_624641.4;XM_016917814.1;XM_016911633.1;XM_394491.6;XM_006562518.2;XM_003251788.3;XM_006571921.2
Cellular Component	cell part	24	XM_006564187.2;XM_006570210.1;XM_006571322.2;XM_623080.4;XM_006558374.2;XM_016912737.1;NM_001171006.1;XM_016913641.1;XM_016915827.1;XM_016912440.1;XM_016915842.1;XM_016910788.1;XM_006567371.2;XM_006570052.2;XM_006558376.2;XM_006561547.2;XM_624411.5;XM_624641.4;XM_016917814.1;XM_016911633.1;XM_394491.6;XM_006562518.2;XM_003251788.3;XM_006571921.2
Cellular Component	membrane part	21	XM_016916093.1;XM_006571322.2;XM_016911274.1;XM_016912421.1;NM_001171006.1;XM_006571532.2;XM_016915827.1;XM_624192.5;XM_006557903.2;XM_006563947.2;XM_006563633.2;XM_006569041.2;XM_392217.6;NM_001011607.1;XM_001122356.4;XM_016916206.1;XM_016917814.1;XM_006561707.2;XM_001120535.4;XM_006563625.2;XM_016915678.1
Cellular Component	membrane	21	XM_016916093.1;XM_006571322.2;XM_016911274.1;XM_016912421.1;NM_001171006.1;XM_006571532.2;XM_016915827.1;XM_624192.5;XM_006557903.2;XM_006563947.2;XM_006563633.2;XM_006569041.2;XM_392217.6;NM_001011607.1;XM_001122356.4;XM_016916206.1;XM_016917814.1;XM_006561707.2;XM_001120535.4;XM_006563625.2;XM_016915678.1
Cellular Component	organelle	17	XM_006564187.2;XM_006570210.1;XM_006558374.2;XM_016912737.1;NM_001171006.1;XM_016913641.1;XM_016915827.1;XM_016912440.1;XM_016915842.1;XM_016910788.1;XM_006567371.2;XM_006570052.2;XM_006558376.2;XM_006561547.2;XM_624411.5;XM_016911633.1;XM_394491.6
Cellular Component	organelle part	4	XM_006570210.1;XM_006567371.2;XM_016911633.1;XM_394491.6
Cellular Component	macromolecular complex	4	XM_006570210.1;XM_006567371.2;XM_016911633.1;XM_394491.6
Cellular Component	other organism	1	NM_001011607.1
Cellular Component	other organism part	1	NM_001011607.1
Cellular Component	membrane-enclosed lumen	1	XM_006570210.1
