## Supplementary material for "Deciphering the mechanism underlying circRNA-mediated immune responses of western honeybees to *Nosema ceranae* infection": Table S14

### Sheet: Sheet1
Table S14 GO database annotations of target mRNAs in AmCK2 vs AmT2 comparison group
Ontology	Class	mRNA Number	mRNA ID
Biological Process	cellular process	86	XM_006557238.2;XM_016915988.1;XM_006557849.2;XM_006560644.2;XM_006563666.2;XM_006561539.2;XM_016913447.1;XM_006559700.2;XM_006568137.2;XM_006557904.2;XM_006558957.2;XM_006566625.2;XM_016915225.1;XM_006565850.2;XM_006566887.2;XM_006569041.2;XM_006569045.2;XM_016910691.1;XM_392217.6;XM_395069.5;XM_006561542.2;XM_006561549.2;XM_006570451.2;XM_016913837.1;XM_006558938.2;XM_396292.6;XM_006559963.2;XM_…
Biological Process	metabolic process	68	XM_006557238.2;XM_016915988.1;XM_006557849.2;XM_016913447.1;XM_006559700.2;XM_006558957.2;XM_006565151.2;XM_006566625.2;XM_016915225.1;XM_006565850.2;XM_006566887.2;XM_006560353.2;XM_016910691.1;XM_395069.5;XM_006561549.2;XM_006567428.2;XM_006567431.2;XM_006570451.2;XM_016914010.1;XM_016914011.1;XM_006558938.2;XM_396292.6;XM_006559963.2;XM_016912493.1;XM_016916618.1;XM_016912386.1;XM_006564446.2;…
Biological Process	single-organism process	59	XM_006557238.2;XM_016915988.1;XM_006557849.2;XM_006560644.2;XM_006563666.2;XM_006561539.2;XM_016913447.1;XM_006559700.2;XM_006568137.2;XM_006557904.2;XM_006565151.2;XM_016915225.1;XM_006565850.2;XM_006569041.2;XM_006569045.2;XM_016910691.1;XM_392217.6;XM_395069.5;XM_006561542.2;XM_006561549.2;XM_006570451.2;XM_016913837.1;XM_016912493.1;XM_016912386.1;XM_001120622.4;XM_006562063.2;XM_016914524.1;…
Biological Process	biological regulation	25	XM_006557238.2;XM_016915988.1;XM_006568137.2;XM_006561441.2;XM_006565850.2;XM_006569041.2;XM_006569045.2;XM_016910691.1;XM_392217.6;XM_006561549.2;XM_006568301.2;XM_006571102.2;XM_006562248.2;XM_006570889.2;XM_006559463.2;XM_016914578.1;XM_016911465.1;XM_016912613.1;XM_016913113.1;XM_016911813.1;XM_006559419.2;XM_624821.5;XM_006567225.2;XM_016912389.1;XM_016916946.1
Biological Process	localization	24	XM_006563666.2;XM_006561539.2;XM_006559700.2;XM_006568137.2;XM_016913518.1;XM_006569041.2;XM_006569045.2;XM_392217.6;XM_395069.5;XM_006561542.2;XM_016913837.1;XM_006568150.2;XM_016912493.1;XM_016913674.1;XM_397320.6;XM_006559577.2;XM_006560908.2;XM_006572091.2;XM_006572092.2;XM_016917228.1;XM_016918109.1;XM_016918115.1;XM_016916946.1;XM_016917223.1
Biological Process	response to stimulus	18	XM_006557238.2;XM_016915988.1;XM_006568137.2;XM_006565850.2;XM_016910691.1;XM_006561549.2;XM_006571102.2;XM_006570889.2;XM_016914578.1;XM_006562694.2;XM_016911465.1;XM_016912613.1;XM_016911575.1;XM_016911813.1;XM_006559419.2;XM_624821.5;XM_006567225.2;XM_016916946.1
Biological Process	signaling	16	XM_006557238.2;XM_016915988.1;XM_006568137.2;XM_006565850.2;XM_016910691.1;XM_006561549.2;XM_006571102.2;XM_006570889.2;XM_016914578.1;XM_016911465.1;XM_016912613.1;XM_016911813.1;XM_006559419.2;XM_624821.5;XM_006567225.2;XM_016916946.1
Biological Process	cellular component organization or biogenesis	6	XM_016910691.1;XM_006570451.2;XM_006562063.2;XM_016914524.1;XM_016914578.1;XM_016912673.1
Biological Process	biological adhesion	3	XM_016916657.1;XM_006558046.2;XM_016914949.1
Biological Process	developmental process	2	XM_006562063.2;XM_016914524.1
Molecular Function	binding	95	XM_006557238.2;XM_006566454.2;XM_016915988.1;XM_016916465.1;XM_006557849.2;XM_006560644.2;XM_006561539.2;XM_016913413.1;XM_016913447.1;XM_006559700.2;XM_006568137.2;XM_006558957.2;XM_006566625.2;XM_016913518.1;XM_016915225.1;XM_003251788.3;XM_006565850.2;XM_006560353.2;XM_006569041.2;XM_006569045.2;XM_016910691.1;XM_392217.6;XM_006561542.2;XM_006561549.2;XM_006564324.2;XM_006564329.2;XM_016913837…
Molecular Function	catalytic activity	54	XM_006557238.2;XM_006566454.2;XM_016915988.1;XM_006557849.2;XM_006560644.2;XM_016913447.1;XM_006558957.2;XM_006565151.2;XM_016915225.1;XM_006560892.2;XM_006566887.2;XM_016910691.1;XM_395069.5;XM_006567428.2;XM_006567431.2;XM_006570451.2;XM_016914010.1;XM_016914011.1;XM_006559963.2;XM_016912493.1;XM_016916618.1;XM_016912386.1;XM_001120622.4;XM_006564446.2;XM_016914166.1;XM_006559463.2;XM_016914578…
Molecular Function	transporter activity	18	XM_006563666.2;XM_006561539.2;XM_006569041.2;XM_006569045.2;XM_392217.6;XM_006561542.2;XM_016913837.1;XM_016912493.1;XM_016913674.1;XM_397320.6;XM_006572091.2;XM_006572092.2;XM_016917228.1;XM_006571086.1;XM_016918109.1;XM_016918115.1;XM_016916946.1;XM_016917223.1
Molecular Function	molecular transducer activity	12	XM_016915988.1;XM_006557904.2;XM_006569041.2;XM_006569045.2;XM_392217.6;XM_006561549.2;XM_006570889.2;XM_006566968.2;XM_016911813.1;XM_006566972.2;XM_006567225.2;XM_016916946.1
Molecular Function	nucleic acid binding transcription factor activity	11	XM_006566625.2;XM_006561549.2;XM_006558938.2;XM_396292.6;XM_006570889.2;XM_016915676.1;XM_006565740.2;XM_006558375.2;XM_016912223.1;XM_006566626.2;XM_006566629.2
Molecular Function	signal transducer activity	8	XM_006557238.2;XM_016915988.1;XM_006557904.2;XM_006569041.2;XM_006569045.2;XM_392217.6;XM_006561549.2;XM_006570889.2
Molecular Function	molecular function regulator	7	XM_016910691.1;XM_006568301.2;XM_006562248.2;XM_006559463.2;XM_016914578.1;XM_016913113.1;XM_016912389.1
Molecular Function	transcription factor activity, protein binding	2	XM_016912826.1;XM_016912827.1
Molecular Function	structural molecule activity	2	XM_006567393.2;XM_006567396.2
Cellular Component	cell	33	XM_016913447.1;XM_006566625.2;XM_016913518.1;XM_003251788.3;XM_006560353.2;XM_395069.5;XM_006561549.2;XM_006558938.2;XM_396292.6;XM_016912493.1;XM_016910788.1;XM_001120622.4;XM_006567393.2;XM_006567396.2;XM_006570889.2;XM_397320.6;XM_006566968.2;XM_006567371.2;XM_006568699.2;XM_006565740.2;XM_006558375.2;XM_016912613.1;XM_016911813.1;XM_006564132.2;XM_006566972.2;XM_016912223.1;XM_006566299.2;XM_…
Cellular Component	cell part	33	XM_016913447.1;XM_006566625.2;XM_016913518.1;XM_003251788.3;XM_006560353.2;XM_395069.5;XM_006561549.2;XM_006558938.2;XM_396292.6;XM_016912493.1;XM_016910788.1;XM_001120622.4;XM_006567393.2;XM_006567396.2;XM_006570889.2;XM_397320.6;XM_006566968.2;XM_006567371.2;XM_006568699.2;XM_006565740.2;XM_006558375.2;XM_016912613.1;XM_016911813.1;XM_006564132.2;XM_006566972.2;XM_016912223.1;XM_006566299.2;XM_…
Cellular Component	membrane part	29	XM_016915988.1;XM_016916657.1;XM_006557849.2;XM_006563666.2;XM_006561539.2;XM_006563948.2;XM_006557904.2;XM_006569041.2;XM_006569045.2;XM_392217.6;XM_395069.5;XM_006561542.2;XM_016913837.1;XM_016912493.1;XM_016916660.1;XM_016913674.1;XM_397320.6;XM_006558663.2;XM_006558664.2;XM_016911814.1;XM_016917820.1;XM_016911465.1;XM_001122444.4;XM_016917228.1;XM_006571086.1;XM_016915851.1;XM_006561133.2;XM_…
Cellular Component	membrane	29	XM_016915988.1;XM_016916657.1;XM_006557849.2;XM_006563666.2;XM_006561539.2;XM_006563948.2;XM_006557904.2;XM_006569041.2;XM_006569045.2;XM_392217.6;XM_395069.5;XM_006561542.2;XM_016913837.1;XM_016912493.1;XM_016916660.1;XM_016913674.1;XM_397320.6;XM_006558663.2;XM_006558664.2;XM_016911814.1;XM_016917820.1;XM_016911465.1;XM_001122444.4;XM_016917228.1;XM_006571086.1;XM_016915851.1;XM_006561133.2;XM_…
Cellular Component	organelle	25	XM_016913447.1;XM_006566625.2;XM_006560353.2;XM_006561549.2;XM_006558938.2;XM_396292.6;XM_016912493.1;XM_016910788.1;XM_001120622.4;XM_006567393.2;XM_006567396.2;XM_006570889.2;XM_006566968.2;XM_006567371.2;XM_006565740.2;XM_006558375.2;XM_016912613.1;XM_006564132.2;XM_006566972.2;XM_016912223.1;XM_006566299.2;XM_006566663.2;XM_006564187.2;XM_006566626.2;XM_006566629.2
Cellular Component	macromolecular complex	8	XM_001120622.4;XM_397320.6;XM_006567371.2;XM_016917228.1;XM_016912826.1;XM_016912827.1;XM_016912389.1;XM_016917223.1
Cellular Component	organelle part	4	XM_001120622.4;XM_006567393.2;XM_006567396.2;XM_006567371.2
Cellular Component	extracellular region part	1	XM_016913113.1
Cellular Component	extracellular region	1	XM_016913113.1
