## Supplementary material for "Deciphering the mechanism underlying circRNA-mediated immune responses of western honeybees to *Nosema ceranae* infection": Table S15

### Sheet: Sheet1
Table S15 KEGG database annotations of target mRNAs in AmCK1 vs AmT1 comparison group
KEGG_A_class	KEGG_B_class	Pathway	AmCK1 vs AmT1 (40)	All (4837)	P value	Pathway ID	mRNA ID	K_IDs
Environmental Information Processing	Signal transduction	Hedgehog signaling pathway	4	82	0.00440949	ko04340	XM_006557903.2;XM_006558957.2;XM_006567354.2;XM_006569004.2	K06225+K08960+K03083+K08958
Organismal Systems	Immune system	Cytosolic DNA-sensing pathway	1	1	0.00826959	ko04623	XM_001119937.4	K03007
Metabolism	Carbohydrate metabolism	Citrate cycle (TCA cycle)	3	64	0.0154088	ko00020	XM_006560189.2;XM_006568044.2;XM_623080.4	K01681+K01958+K01648
Metabolism	Metabolism of cofactors and vitamins	Retinol metabolism	2	27	0.0205439	ko00830	XM_016915827.1;XM_392781.6	K11155+K15734
Genetic Information Processing	Transcription	Spliceosome	5	203	0.0246896	ko03040	XM_006561820.2;XM_006561822.2;XM_006561823.2;XM_016912809.1;XM_624408.5	K12886+K12886+K12886+K12875+K12741
Organismal Systems	Environmental adaptation	Circadian rhythm - fly	2	34	0.0316666	ko04711	XM_006558957.2;XM_006567354.2	K08960+K03083
Metabolism	Metabolism of terpenoids and polyketides	Terpenoid backbone biosynthesis	2	45	0.0528038	ko00900	XM_006571322.2;XM_016917814.1	K00021+K00021
Environmental Information Processing	Signal transduction	Wnt signaling pathway	5	254	0.0563061	ko04310	XM_003250942.3;XM_006558957.2;XM_006567354.2;XM_016911563.1;XM_394432.6	K05858+K08960+K03083+K04515+K04468
Cellular Processes	Transport and catabolism	Endocytosis	5	256	0.0578786	ko04144	XM_006570195.2;XM_006572141.2;XM_016917135.1;XM_394836.6;XM_395448.6	K12191+K05126+K10591+K11839+K04707
Organismal Systems	Sensory system	Phototransduction - fly	3	109	0.0602481	ko04745	XM_003250942.3;XM_016911563.1;XM_393968.6	K05858+K04515+K08834
Human Diseases	Endocrine and metabolic diseases	Insulin resistance	3	139	0.106349	ko04931	XM_006557269.2;XM_006558591.2;XM_006567354.2	K15719+K07189+K03083
Metabolism	Global and Overview	2-Oxocarboxylic acid metabolism	1	18	0.139065	ko01210	XM_006560189.2	K01681
Human Diseases	Endocrine and metabolic diseases	AGE-RAGE signaling pathway in diabetic complications	2	81	0.14392	ko04933	XM_003250942.3;XM_006558500.2	K05858+K02089
Metabolism	Amino acid metabolism	Tyrosine metabolism	1	21	0.16033	ko00350	XM_006565075.2	K00501
Metabolism	Global and Overview	Biosynthesis of amino acids	2	94	0.181923	ko01230	XM_006560189.2;XM_006568044.2	K01681+K01958
Genetic Information Processing	Folding, sorting and degradation	Ubiquitin mediated proteolysis	3	186	0.197886	ko04120	XM_006564220.2;XM_016917135.1;XM_395448.6	K10590+K10591+K04707
Metabolism	Carbohydrate metabolism	Amino sugar and nucleotide sugar metabolism	2	101	0.202989	ko00520	XM_016910737.1;XM_016915250.1	K00849+K00698
Genetic Information Processing	Replication and repair	Mismatch repair	1	31	0.227581	ko03430	XM_016915001.1	K10755
Genetic Information Processing	Transcription	RNA polymerase	1	36	0.259207	ko03020	XM_001119937.4	K03007
Environmental Information Processing	Signal transduction	FoxO signaling pathway	2	123	0.2706	ko04068	XM_006558957.2;XM_394432.6	K08960+K04468
Environmental Information Processing	Signal transduction	MAPK signaling pathway - fly	1	38	0.271501	ko04013	XM_016914371.1	K05088
Metabolism	Lipid metabolism	Ether lipid metabolism	1	48	0.330047	ko00565	XM_006572221.2	K16860
Metabolism	Carbohydrate metabolism	Glyoxylate and dicarboxylate metabolism	1	50	0.341193	ko00630	XM_006560189.2	K01681
Metabolism	Carbohydrate metabolism	Galactose metabolism	1	52	0.352158	ko00052	XM_016910737.1	K00849
Environmental Information Processing	Signaling molecules and interaction	ECM-receptor interaction	1	55	0.368273	ko04512	XM_006570873.2	K04659
Genetic Information Processing	Replication and repair	DNA replication	1	56	0.373557	ko03030	XM_016915001.1	K10755
Environmental Information Processing	Signal transduction	Hippo signaling pathway -fly	2	157	0.374714	ko04391	XM_006558957.2;XM_016914811.1	K08960+K06091
Metabolism	Amino acid metabolism	Glycine, serine and threonine metabolism	1	62	0.404369	ko00260	XM_016914001.1	K00108
Genetic Information Processing	Replication and repair	Nucleotide excision repair	1	66	0.424084	ko03420	XM_016915001.1	K10755
Metabolism	Global and Overview	Carbon metabolism	2	175	0.427734	ko01200	XM_006560189.2;XM_006568044.2	K01681+K01958
Metabolism	Carbohydrate metabolism	Pyruvate metabolism	1	76	0.47063	ko00620	XM_006568044.2	K01958
Metabolism	Lipid metabolism	Glycerolipid metabolism	1	83	0.501007	ko00561	XM_016915827.1	K11155
Metabolism	Nucleotide metabolism	Pyrimidine metabolism	1	114	0.616315	ko00240	XM_001119937.4	K03007
Metabolism	Carbohydrate metabolism	Inositol phosphate metabolism	1	114	0.616315	ko00562	XM_003250942.3	K05858
Environmental Information Processing	Signal transduction	Phosphatidylinositol signaling system	1	125	0.650619	ko04070	XM_003250942.3	K05858
Cellular Processes	Transport and catabolism	Phagosome	1	128	0.659443	ko04145	XM_006570873.2	K04659
Metabolism	Lipid metabolism	Glycerophospholipid metabolism	1	137	0.684632	ko00564	XM_006572221.2	K16860
Metabolism	Energy metabolism	Oxidative phosphorylation	1	141	0.695235	ko00190	XM_006572254.2	K02263
Genetic Information Processing	Translation	mRNA surveillance pathway	1	143	0.700405	ko03015	XM_016912809.1	K12875
Genetic Information Processing	Translation	RNA transport	1	214	0.837575	ko03013	XM_016912809.1	K12875
Metabolism	Nucleotide metabolism	Purine metabolism	1	248	0.879254	ko00230	XM_001119937.4	K03007
