## Supplementary material for "Deciphering the mechanism underlying circRNA-mediated immune responses of western honeybees to *Nosema ceranae* infection": Table S16

### Sheet: Sheet1
Table S16 KEGG database annotations of target mRNAs in AmCK2 vs AmT2 comparison group
KEGG_A_class	KEGG_B_class	Pathway	AmCK2 vs AmT2 (48)	All (4837)	P value	Qvalue	Pathway ID	mRNA ID	K_IDs
Metabolism	Glycan biosynthesis and metabolism	Glycosphingolipid biosynthesis - ganglio series	4	16	1.42413e-05	0.000669339	ko00604	XM_006567428.2;XM_006567431.2;XM_016914010.1;XM_016914011.1	K12373+K12373+K12373+K12373
Metabolism	Glycan biosynthesis and metabolism	Glycosphingolipid biosynthesis - globo series	4	21	4.51542e-05	0.00106112	ko00603	XM_006567428.2;XM_006567431.2;XM_016914010.1;XM_016914011.1	K12373+K12373+K12373+K12373
Metabolism	Glycan biosynthesis and metabolism	Glycosaminoglycan degradation	4	27	0.000126741	0.0019856	ko00531	XM_006567428.2;XM_006567431.2;XM_016914010.1;XM_016914011.1	K12373+K12373+K12373+K12373
Metabolism	Glycan biosynthesis and metabolism	Other glycan degradation	4	43	0.000793265	0.00932087	ko00511	XM_006567428.2;XM_006567431.2;XM_016914010.1;XM_016914011.1	K12373+K12373+K12373+K12373
Environmental Information Processing	Signal transduction	Hedgehog signaling pathway	4	82	0.00847573	0.0668295	ko04340	XM_006557904.2;XM_006558957.2;XM_006568137.2;XM_006569010.2	K06225+K08960+K06234+K08958
Cellular Processes	Transport and catabolism	Lysosome	5	129	0.00853142	0.0668295	ko04142	XM_006567428.2;XM_006567431.2;XM_016914010.1;XM_016914011.1;XM_397320.6	K12373+K12373+K12373+K12373+K12399
Metabolism	Carbohydrate metabolism	Amino sugar and nucleotide sugar metabolism	4	101	0.0172542	0.110429	ko00520	XM_006567428.2;XM_006567431.2;XM_016914010.1;XM_016914011.1	K12373+K12373+K12373+K12373
Environmental Information Processing	Signal transduction	Hippo signaling pathway -fly	5	157	0.0187965	0.110429	ko04391	XM_006557238.2;XM_006558957.2;XM_016912223.1;XM_016914810.1;XM_391848.5	K04440+K08960+K16672+K06091+K16690
Metabolism	Glycan biosynthesis and metabolism	Mucin type O-glycan biosynthesis	2	29	0.0330241	0.172459	ko00512	XM_006565068.2;XM_006565069.2	K00710+K00710
Human Diseases	Endocrine and metabolic diseases	AGE-RAGE signaling pathway in diabetic complications	3	81	0.0456443	0.214528	ko04933	XM_006557238.2;XM_006567225.2;XM_016911813.1	K04440+K05858+K05860
Metabolism	Carbohydrate metabolism	Fructose and mannose metabolism	2	46	0.0757484	0.323652	ko00051	XM_016914166.1;XM_016915225.1	K03841+K19029
Metabolism	Metabolism of other amino acids	Cyanoamino acid metabolism	1	9	0.0859156	0.336503	ko00460	XM_016911465.1	K18592
Metabolism	Lipid metabolism	Sphingolipid metabolism	2	56	0.105982	0.383167	ko00600	XM_006558740.2;XM_006558742.2	K04714+K04714
Metabolism	Metabolism of other amino acids	Taurine and hypotaurine metabolism	1	14	0.130478	0.438034	ko00430	XM_016911465.1	K18592
Genetic Information Processing	Translation	mRNA surveillance pathway	3	143	0.168214	0.527071	ko03015	XM_006565735.2;XM_016912389.1;XM_016913510.1	K08873+K11584+K15542
Environmental Information Processing	Signal transduction	Wnt signaling pathway	4	254	0.243372	0.615255	ko04310	XM_006557238.2;XM_006558957.2;XM_006564132.2;XM_006567225.2	K04440+K08960+K04497+K05858
Environmental Information Processing	Membrane transport	ABC transporters	1	30	0.259254	0.615255	ko02010	XM_016912673.1	K05673
Metabolism	Lipid metabolism	Arachidonic acid metabolism	1	32	0.273975	0.615255	ko00590	XM_016911465.1	K18592
Organismal Systems	Environmental adaptation	Circadian rhythm - fly	1	34	0.288409	0.615255	ko04711	XM_006558957.2	K08960
Metabolism	Xenobiotics biodegradation and metabolism	Drug metabolism - other enzymes	1	36	0.302563	0.615255	ko00983	XM_395069.5	K00757
Metabolism	Carbohydrate metabolism	Inositol phosphate metabolism	2	114	0.313162	0.615255	ko00562	XM_006567225.2;XM_016911813.1	K05858+K05860
Environmental Information Processing	Signal transduction	MAPK signaling pathway - fly	1	38	0.31644	0.615255	ko04013	XM_006571366.2	K05088
Genetic Information Processing	Transcription	Spliceosome	3	203	0.327244	0.615255	ko03040	XM_006564324.2;XM_006564329.2;XM_006568279.2	K12897+K12897+K12824
Metabolism	Carbohydrate metabolism	Pentose phosphate pathway	1	40	0.330047	0.615255	ko00030	XM_016914166.1	K03841
Metabolism	Metabolism of cofactors and vitamins	Folate biosynthesis	1	40	0.330047	0.615255	ko00790	XM_006566887.2	K01077
Environmental Information Processing	Signal transduction	FoxO signaling pathway	2	123	0.346169	0.615255	ko04068	XM_006557238.2;XM_006558957.2	K04440+K08960
Environmental Information Processing	Signal transduction	Phosphatidylinositol signaling system	2	125	0.353444	0.615255	ko04070	XM_006567225.2;XM_016911813.1	K05858+K05860
Genetic Information Processing	Folding, sorting and degradation	SNARE interactions in vesicular transport	1	46	0.369297	0.618897	ko04130	XM_016914662.1	K04560
Metabolism	Lipid metabolism	Ether lipid metabolism	1	48	0.381872	0.618897	ko00565	XM_006561133.2	K01115
Human Diseases	Endocrine and metabolic diseases	Insulin resistance	2	139	0.403554	0.632235	ko04931	XM_006557238.2;XM_006558590.2	K04440+K07189
Environmental Information Processing	Signal transduction	Notch signaling pathway	1	58	0.441159	0.659826	ko04330	XM_006564132.2	K04497
Metabolism	Nucleotide metabolism	Purine metabolism	3	248	0.449818	0.659826	ko00230	XM_006560644.2;XM_006568524.2;XM_006568525.2	K13763+K13293+K13293
Metabolism	Amino acid metabolism	Glycine, serine and threonine metabolism	1	62	0.463282	0.659826	ko00260	XM_016914001.1	K00108
Metabolism	Metabolism of other amino acids	Glutathione metabolism	1	67	0.489732	0.671363	ko00480	XM_016911465.1	K18592
Organismal Systems	Development	Dorso-ventral axis formation	1	69	0.499951	0.671363	ko04320	XM_016912014.1	K02602
Genetic Information Processing	Translation	Aminoacyl-tRNA biosynthesis	1	75	0.529421	0.691188	ko00970	XM_006568699.2	K01892
Genetic Information Processing	Folding, sorting and degradation	Protein processing in endoplasmic reticulum	2	188	0.562574	0.710937	ko04141	XM_006557238.2;XM_016912230.1	K04440+K14000
Metabolism	Carbohydrate metabolism	Glycolysis / Gluconeogenesis	1	85	0.5748	0.710937	ko00010	XM_016914166.1	K03841
Genetic Information Processing	Translation	RNA transport	2	214	0.634273	0.764381	ko03013	XM_006562420.2;XM_016911742.1	K03260+K03239
Cellular Processes	Transport and catabolism	Peroxisome	1	109	0.666945	0.764547	ko04146	XM_006565151.2	K13356
Organismal Systems	Sensory system	Phototransduction - fly	1	109	0.666945	0.764547	ko04745	XM_006567225.2	K05858
Metabolism	Nucleotide metabolism	Pyrimidine metabolism	1	114	0.683519	0.76489	ko00240	XM_395069.5	K00757
Metabolism	Lipid metabolism	Glycerophospholipid metabolism	1	137	0.749923	0.814425	ko00564	XM_006561133.2	K01115
Environmental Information Processing	Signaling molecules and interaction	Neuroactive ligand-receptor interaction	1	142	0.76244	0.814425	ko04080	XM_006569471.2	K05210
Metabolism	Global and Overview	Carbon metabolism	1	175	0.83096	0.867628	ko01200	XM_016914166.1	K03841
Genetic Information Processing	Folding, sorting and degradation	Ubiquitin mediated proteolysis	1	186	0.849168	0.867628	ko04120	XM_006570714.2	K04725
Cellular Processes	Transport and catabolism	Endocytosis	1	256	0.927432	0.927432	ko04144	XM_006561133.2	K01115
